# Quartet RNA reference materials and ratio-based reference datasets for reliable transcriptomic profiling

**DOI:** 10.1101/2022.09.26.507265

**Authors:** Ying Yu, Wanwan Hou, Haiyan Wang, Lianhua Dong, Yaqing Liu, Shanyue Sun, Jingcheng Yang, Zehui Cao, Peipei Zhang, Yi Zi, Zhihui Li, Ruimei Liu, Jian Gao, Qingwang Chen, Naixin Zhang, Jingjing Li, Luyao Ren, He Jiang, Jun Shang, Sibo Zhu, Xiaolin Wang, Tao Qing, Ding Bao, Bingying Li, Bin Li, Chen Suo, Yan Pi, The Quartet Project Team, Xia Wang, Fangping Dai, Andreas Scherer, Pirkko Mattila, Jingxiong Han, Lijun Zhang, Hui Jiang, Danielle Thierry-Mieg, Jean Thierry-Mieg, Wenming Xiao, Huixiao Hong, Weida Tong, Jing Wang, Jinming Li, Xiang Fang, Li Jin, Leming Shi, Joshua Xu, Feng Qian, Rui Zhang, Yuanting Zheng

**Author notes:** Corresponding authors’ e-mail addresses. These authors contributed equally: Ying Yu, Wanwan Hou, Haiyan Wang, Lianhua Dong, Yaqing Liu.

## Abstract

As an indispensable tool for transcriptome-wide analysis of differential gene expression, RNA sequencing (RNAseq) has demonstrated great potential in clinical applications. However, the lack of multi-group RNA reference materials of biological relevance and the corresponding reference datasets for assessing the reliability of RNAseq hampers its wide clinical applications wherein the underlying biological differences among study groups are often small. As part of the Quartet Project for quality control and data integration of multiomic profiling, we established four RNA reference materials derived from immortalized B-lymphoblastoid cell lines from four members of a monozygotic twin family. Additionally, we constructed ratio-based transcriptome-wide reference datasets using multi-batch RNAseq datasets, providing “ground truth” for benchmarking. Moreover, Quartet-sample-based quality metrics were developed for assessing reliability of RNAseq technology in terms of intra-batch proficiency and cross-batch reproducibility. The small intrinsic biological differences among the Quartet samples enable sensitive assessment of performance of transcriptomic measurements. The Quartet RNA reference materials combined with the reference datasets can be served as unique resources for assessing data quality and improving reliability of transcriptomic profiling.
