## Supplementary Table 8 for "Quartet RNA reference materials and ratio-based reference datasets for reliable transcriptomic profiling"

### Sheet: qPCR_primer_20220809
Gene	Primer.F	Primer.R	Ensembl_ID	Description
ABCA1	GAGCACAGGCTTTGACCGAT	TCCTACCCCTTGACAAGCCT	ENSG00000165029	ATP binding cassette subfamily A member 1
ABCD2	GTTTTGCCACATGAGCGCC	CCAGCCCTGAACTTGGTAGTC	ENSG00000173208	ATP binding cassette subfamily D member 2
AC246817.2	CTTGCAGAGCACCGTGAGAT	TGGTTGCAAGAGGCAGACAA	ENSG00000254319	novel transcript
ACPP	TTCCCCTCTACAGGCTTTTGAA	AGGTGTCAATGGGACTTCGG	ENSG00000014257	acid phosphatase, prostate
ADAM12	CCTCGCTCGAAATTACACGG	CAGCGAGGTTTGGTGTGTTG	ENSG00000148848	ADAM metallopeptidase domain 12
ASPA	TCTGATGGAGCTGGGCAAAG	TCCTCCCACGGATCCTGAAT	ENSG00000108381	aspartoacylase
BTN1A1	TGACCATCTGCCCAATTGCT	TGCAATCCCCACCCTCTCTA	ENSG00000124557	butyrophilin subfamily 1 member A1
C1ORF43	CCAGGGTTCAGGATATCAAGTATGA	GGTTTCCAGTTGTAGTAGTCTAGCATCA	ENSG00000143612	chromosome 1 open reading frame 43
CCDC74A	GCAGAAACGGAACCTGGACC	CCCACTGGGTTGGCATACA	ENSG00000163040	coiled-coil domain containing 74A
CD180	CCAAATTGCCAGGGCCTTCA	GCTAGGATTGCTTGGTGGGT	ENSG00000134061	CD180 molecule
CD80	TCGCCTCTCTGAAGATTACCC	AAAACAGGCAGGGCTGATGA	ENSG00000121594	CD80 molecule
CDCP1	CTCCCCACCGTCGTTTTCC	CGATAGAGACCCCGCAGTTC	ENSG00000163814	CUB domain containing protein 1
CDK5R1	CGGAGTCCGGCTCCTAGATG	GGGATAAAACCGCTCACCGA	ENSG00000176749	cyclin dependent kinase 5 regulatory subunit 1
CELSR1	ATTCTGCCCCCTGAGGTGTA	CCGTAAACCGTCCCTTCCAC	ENSG00000075275	cadherin EGF LAG seven-pass G-type receptor 1
COL1A1	AACATAATCCGCAGTGGCCT	CAGAGGCCAGATGACCCTTC	ENSG00000108821	collagen type I alpha 1 chain
CYR61	CCAGTGTACAGCAGCCTGAA	TCTCCAATCGTGGCTGCATT	ENSG00000142871	cellular communication network factor 1
DNAJB1	GGACTGGTCGGCGGC	ACTCCCCTTTAGGCCTTCCT	ENSG00000132002	DnaJ heat shock protein family (Hsp40) member B1
DPYD	GCAACTCTGCGTTCCACTTC	CTCACCAAGAGTCGTGTGCT	ENSG00000188641	dihydropyrimidine dehydrogenase
ELFN1-AS1	CGAATTCACTCTCAGCCCCC	CAGGAGGAGCTCCAACATGA	ENSG00000236081	ELFN1 antisense RNA 1
FGR	AACCATCAGCCAGGCAACTG	TTAGTGGGGTCAGGCCCATA	ENSG00000000938	FGR proto-oncogene, Src family tyrosine kinase
GABRA4	GAGGTCGCTTGTCTCCACC	GCAGTGTTCGTCCTCCTACC	ENSG00000109158	gamma-aminobutyric acid type A receptor alpha4 subunit
GRPR	GGGAGACCTGCTCCTCCTAA	GCCGTGAGTGTGAAGACAGA	ENSG00000126010	gastrin releasing peptide receptor
GTSF1	GAAGGTGTGTGTCCACCGAG	TCCCAGTCTTCATCGCAAGG	ENSG00000170627	gametocyte specific factor 1
HSPA6	CTTCCCCGCATTTCTTTCAGC	TATCCTTTTGCGCCTCACCC	ENSG00000173110	heat shock protein family A (Hsp70) member 6
IGHA1	AACCGCCACCCTCTCAAAAT	CAAGCGGTCGATGGTCTTCT	ENSG00000211895	immunoglobulin heavy constant alpha 1
IGHG2	AAGCTCACCGTGGACAAGAG	GGTGCCCGGGAAGTATGTAG	ENSG00000211893	immunoglobulin heavy constant gamma 2 (G2m marker)
IGHV1-2	CAGAAGTTTCAGGGCAGGGT	CTCGCACAGTAATACACGGC	ENSG00000211934	immunoglobulin heavy variable 1-2
IGHV1-3	ATGGACTGGACCTGGAGGAT	TGTGTTACCATTGCCAGCGT	ENSG00000211935	immunoglobulin heavy variable 1-3
IGHV1-69	TATGCTATCAGCTGGGTGCG	TTTGTCCGCGGTAATCGTGA	ENSG00000211973	immunoglobulin heavy variable 1-69
IGHV3-15	CTGGGGGAGGCTTGGTAAAG	AATACACGGCTGTGTCCTCG	ENSG00000211943	immunoglobulin heavy variable 3-15
IGHV3-21	GGTCCCTGAGACTCTCCTGT	GAGATGGTGAATCGGCCCTT	ENSG00000211947	immunoglobulin heavy variable 3-21
IGHV3-74	AAGGTGTCCAGTGTGAGGTG	TACAGCGTGTTCTTGGCGTT	ENSG00000224650	immunoglobulin heavy variable 3-74
IGHV4-31	AATTCAGGGTCCTGCTCACA	CAGTAGTAACCACCACTGCTGA	ENSG00000231475	immunoglobulin heavy variable 4-31
IGHV4-39	CTCACCTGCACTGTCTCTGG	GACTCTTGAGGGACGGGTTG	ENSG00000211959	immunoglobulin heavy variable 4-39
IGHV4-59	CTCCATACAAAGGCACCACCC	GTCTCCGAAGGCTTCACCAG	ENSG00000224373	immunoglobulin heavy variable 4-59
IGHV4-61	CCCACAGGAAACCACCACAC	CAGCTCCAGTAGTAACCACCAC	ENSG00000211970	immunoglobulin heavy variable 4-61
IGKV1-12	CGGGCGAGTCAGGGTATTAG	ACCTTGATGGGACCCCACTT	ENSG00000243290	immunoglobulin kappa variable 1-12
IGKV1-33	AGGCGAGTCAGGACATTAGC	TGATGGGACCCCTGTTTCCA	ENSG00000242076	immunoglobulin kappa variable 1-33
IGKV1-5	CAGTCAGGACACAGCATGGA	ACCAGGCCAACCAGCTACTA	ENSG00000243466	immunoglobulin kappa variable 1-5
IGKV1D-33	CAACCAGGACACAGCATGGA	GGAGGATGGAGACTGGGTCA	ENSG00000239975	immunoglobulin kappa variable 1D-33
IGKV2-28	TGACTCAGTCTCCACTCTCCC	GAGGCCCGATTAGAACCCAAA	ENSG00000244116	immunoglobulin kappa variable 2-28
IGKV3-15	AGTGATGACGCAGTCTCCAG	CACTGAACCTGGCTGGGATA	ENSG00000244437	immunoglobulin kappa variable 3-15
IGKV3-20	TGTGTTGACGCAGTCTCCAG	GCTAACACTCTGACTGGCCC	ENSG00000239951	immunoglobulin kappa variable 3-20
IGKV3D-15	GTTAGGACCCAGACGGAACC	CAGGAGAGGGTGGCTCTTTC	ENSG00000224041	immunoglobulin kappa variable 3D-15 (gene/pseudogene)
IGKV5-2	AAACGACACTCACGCAGTCT	ATACCCGCTGCCACTGAATC	ENSG00000211599	immunoglobulin kappa variable 5-2
IGLV1-36	AGCAGCTCCAACATCGGAAA	GGAGCCAGAGAATCGGTCAG	ENSG00000211655	immunoglobulin lambda variable 1-36
IGLV1-40	GAGGCAGCACTCAGGACAAT	GGAGCCAGAGAATCGGTCAG	ENSG00000211653	immunoglobulin lambda variable 1-40
IGLV1-44	AGCAGCTCCAACATCGGAAG	CTTGGAGCCAGAGAATCGGT	ENSG00000211651	immunoglobulin lambda variable 1-44
IGLV1-47	AGCAGCTCCAACATCGGAAG	TGGAGCCAGAGAATCGGTCA	ENSG00000211648	immunoglobulin lambda variable 1-47
IGLV1-50	GGCAGCACTCAGGACAATCT	GTACAACATAACCCGCCCCA	ENSG00000211645	immunoglobulin lambda variable 1-50 (non-functional)
IGLV2-14	GGGTCTCCTGGACAGTCGAT	CCAGACTTGGAGCCAGAGAAG	ENSG00000211666	immunoglobulin lambda variable 2-14
IGLV2-23	ACCAGCAGTGATGTTGGGAG	CTTGGAGCCAGAGAAGCGAT	ENSG00000211660	immunoglobulin lambda variable 2-23
IGLV3-19	GCAGAGTTCTGGGGTGTCTC	CTGGAGCCAGAGAATCGGTC	ENSG00000211663	immunoglobulin lambda variable 3-19
IGLV3-9	AGCGATTCTCTGGCTCCAAC	CTGCTGTCCCACACCTGAC	ENSG00000211670	immunoglobulin lambda variable 3-9 (gene/pseudogene)
IGLV4-69	CTTGTGCTGACTCAATCGCC	CTGGAGATGGTGAGGTAGCG	ENSG00000211637	immunoglobulin lambda variable 4-69
IGLV6-57	CCTGATCGGTTCTCTGGCTC	GCTACCCTCTCTGGTGGAGA	ENSG00000211640	immunoglobulin lambda variable 6-57
IGLV8-61	GCACGCTCATCTACAGCACA	GATGGTGAGGGCAGCTTTGT	ENSG00000211638	immunoglobulin lambda variable 8-61
IL18R1	TCAGGGAGGATTCTACGCCA	CCTTGGGTTCAGCTCCACAT	ENSG00000115604	interleukin 18 receptor 1
IL6	GTGCAGGAAATCCTTAGCCCT	GAGAAGGCAACTGGACCGAA	ENSG00000136244	interleukin 6
JUN	GTTGAGCTCGGGCTGGATAA	GACTATACTGCCGACCTGGC	ENSG00000177606	Jun proto-oncogene, AP-1 transcription factor subunit
KCNK10	AGATGACTGGGGTTTTCGGG	GCGGGTTAAGTCTGGTGGAA	ENSG00000100433	potassium two pore domain channel subfamily K member 10
LDLRAD3	GCCTGACTGCTTCGACAAGA	AATGATGCAATGGATGCCGC	ENSG00000179241	low density lipoprotein receptor class A domain containing 3
LINC01087	CCTAGGAAAAGGCTTGTGGC	CCTTCTCTCATCATCATGCCCC	ENSG00000224559	long intergenic non-protein coding RNA 1087
LINC02170	TAGCTGCTAACACTTCCCGC	TCACCTCCTTCCCACTGCTA	ENSG00000260896	androgen receptor regulated long noncoding RNA 1
MAP2K6	TAACGTTGCAACTGGGGGAA	TCGCTTCTTGCCTTTCGACT	ENSG00000108984	mitogen-activated protein kinase kinase 6
NGFR	GGCCTGTTCTGTTTTGCCTG	GGGGAGGTGATAGGAGGGTT	ENSG00000064300	nerve growth factor receptor
P2RY1	AGACCTGCTCCCCAGAAGAC	TCAGTTTCGGGGCGTCTAAC	ENSG00000169860	purinergic receptor P2Y1
PLXNA2	ATTTTTCAGCCGAGAGGGCG	TCTTGCTCTCCGGTTCGTTC	ENSG00000076356	plexin A2
POTEKP	ACTCCTCTGTGAAGACGCTTG	TGTCCCTGAGCATGACGATG	ENSG00000204434	POTE ankyrin domain family member K, pseudogene
PPIC	ACCGGGAGCGCGCAG	AAGAAGACCTTGGCCGTCAC	ENSG00000168938	peptidylprolyl isomerase C
PTPRB	TGACCCCTGGCTACCTCTAC	CCACTGCCATCTTCTGAGCA	ENSG00000127329	protein tyrosine phosphatase receptor type B
QPCT	GGGGCGATGGGAAGGC	GGCTGGCTGGTGGTAATTCT	ENSG00000115828	glutaminyl-peptide cyclotransferase
RAB32	GGGTTCTGGGTCCTGTGAC	AGAGGACAGCAGGGATAGGG	ENSG00000118508	RAB32, member RAS oncogene family
RB1	GAAAAAGAGGCGCTTCTCCC	CAAAGAACACAACATCAGACCAT	ENSG00000139687	RB transcriptional corepressor 1
SLC9A2	TGTCTACCGTGGGCAAGAAC	AACGCAAAACAGATGGCACC	ENSG00000115616	solute carrier family 9 member A2
SPIC	TGTCTTCCCGGATTGTCAACT	CAGGCTCCTCTGTAGGCAAC	ENSG00000166211	Spi-C transcription factor
STAG3	TGTCAGCACAATCGGGAAACT	CTCGGCTTCTCTACCCCAGA	ENSG00000066923	stromal antigen 3
TBXT	TTTCCAGATGGTGAGAGCCG	CTCCGATGCCTCAACTCTCC	ENSG00000164458	T-box transcription factor T
THBS2	CAGTACAGAGGGGCTGGACTT	GGATGTAGTCAAAGCGCACG	ENSG00000186340	thrombospondin 2
TRAF1	AGTGGGAGATGGGGACACG	CCGCCCCAGTTTCTATCCAA	ENSG00000056558	TNF receptor associated factor 1
TRIB2	CTCCGTGGAAATGTGTCGGT	TACCCCGAGACCAAATTGCC	ENSG00000071575	tribbles pseudokinase 2
UTS2	GATGGCAGCCCTAAACACAG	ATCGCCACAAGATAGACGGC	ENSG00000049247	urotensin 2
VAV3	CATCCATTGCAAGGTGCTGC	AGAAACTGGGACATCTGCGG	ENSG00000134215	vav guanine nucleotide exchange factor 3
