## Supplementary Table 9 for "Quartet RNA reference materials and ratio-based reference datasets for reliable transcriptomic profiling"

### Sheet: Sheet1
Ensembl gene id	Gene symbol	Sample pair	FC (reference datasets)	FC (RT-qPCR)	FC (ddPCR)
ENSG00000000938	FGR	D5/D6	0.4	0.24	0.29
ENSG00000014257	ACPP	F7/D6	0.21	0.23	0.38
ENSG00000014257	ACPP	M8/D6	0.1	0.05	0.19
ENSG00000049247	UTS2	M8/D6	3.12	2.2	2.75
ENSG00000049247	UTS2	D5/D6	0.15	0.1	0.25
ENSG00000066923	STAG3	D5/D6	0.41	0.15	0.49
ENSG00000076356	PLXNA2	M8/D6	27.86	5.7	3.09
ENSG00000100433	KCNK10	D5/D6	2.5	0.28	0.49
ENSG00000115616	SLC9A2	D5/D6	31.56	3.18	3.56
ENSG00000115828	QPCT	D5/D6	0.45	0.48	1
ENSG00000121594	CD80	D5/D6	0.51	0.46	0.58
ENSG00000124557	BTN1A1	M8/D6	0.39	0.43	0.62
ENSG00000126010	GRPR	M8/D6	3.84	4.63	3.14
ENSG00000126010	GRPR	F7/D6	0.34	0.32	0.36
ENSG00000126010	GRPR	D5/D6	0.26	0.19	0.23
ENSG00000134061	CD180	F7/D6	0.41	0.46	0.53
ENSG00000134061	CD180	D5/D6	0.26	0.29	0.35
ENSG00000134215	VAV3	D5/D6	8.63	5.1	2.92
ENSG00000134215	VAV3	F7/D6	3.39	2.53	1.49
ENSG00000148848	ADAM12	F7/D6	12.73	37.53	26.67
ENSG00000148848	ADAM12	D5/D6	0.34	0.17	0
ENSG00000163040	CCDC74A	F7/D6	8.34	11.96	2.18
ENSG00000163040	CCDC74A	D5/D6	3.32	3.89	1.4
ENSG00000163040	CCDC74A	M8/D6	0.26	0.4	0.88
ENSG00000164458	TBXT	D5/D6	0.45	0.44	0.61
ENSG00000170627	GTSF1	M8/D6	3.1	2.89	4.03
ENSG00000170627	GTSF1	D5/D6	0.44	0.3	0.51
ENSG00000170627	GTSF1	F7/D6	0.12	0.06	0.14
ENSG00000173208	ABCD2	D5/D6	0.27	0.29	0.39
ENSG00000177606	JUN	D5/D6	0.13	0.44	0.41
ENSG00000179241	LDLRAD3	D5/D6	15.35	17.03	15.4
ENSG00000179241	LDLRAD3	M8/D6	9.92	12.3	6.08
ENSG00000179241	LDLRAD3	F7/D6	0.33	0.37	0.41
ENSG00000188641	DPYD	D5/D6	0.08	0.07	0.09
ENSG00000204434	POTEKP	F7/D6	16.22	18.25	15.91
ENSG00000204434	POTEKP	D5/D6	4.11	3.36	4.11
ENSG00000211637	IGLV4-69	F7/D6	0.02	0.02	0.03
ENSG00000211638	IGLV8-61	M8/D6	17.88	21.11	23.42
ENSG00000211638	IGLV8-61	D5/D6	2.28	3.84	4.96
ENSG00000211640	IGLV6-57	D5/D6	0	0.16	0.37
ENSG00000211648	IGLV1-47	M8/D6	2.81	2.89	1.66
ENSG00000211648	IGLV1-47	D5/D6	0.4	0.33	0.2
ENSG00000211648	IGLV1-47	F7/D6	0.02	0.15	0.12
ENSG00000211653	IGLV1-40	M8/D6	22.01	18.51	212.31
ENSG00000211653	IGLV1-40	D5/D6	0.1	0.06	0.07
ENSG00000211653	IGLV1-40	F7/D6	0.02	0.01	0.03
ENSG00000211655	IGLV1-36	F7/D6	0.36	0.28	0.5
ENSG00000211660	IGLV2-23	D5/D6	0.02	0.01	0
ENSG00000211663	IGLV3-19	M8/D6	0.34	0.29	0.31
ENSG00000211663	IGLV3-19	D5/D6	0.02	0.02	0.03
ENSG00000211666	IGLV2-14	D5/D6	0.01	0.01	0.04
ENSG00000211670	IGLV3-9	D5/D6	49.87	13.93	15.03
ENSG00000211670	IGLV3-9	M8/D6	22.01	7.21	6.84
ENSG00000211893	IGHG2	F7/D6	0.07	0.04	0.09
ENSG00000211893	IGHG2	D5/D6	0.04	0.01	0.04
ENSG00000211895	IGHA1	D5/D6	89.26	108.38	75.5
ENSG00000211895	IGHA1	M8/D6	0.06	0.01	0.03
ENSG00000211934	IGHV1-2	F7/D6	0.34	0.05	0.06
ENSG00000211934	IGHV1-2	D5/D6	0.02	0	0.01
ENSG00000211935	IGHV1-3	M8/D6	129.79	25.63	141.31
ENSG00000211935	IGHV1-3	D5/D6	0.14	0.1	0.14
ENSG00000211943	IGHV3-15	F7/D6	0.26	4.26	2.84
ENSG00000211943	IGHV3-15	D5/D6	0	0.16	0.22
ENSG00000211947	IGHV3-21	D5/D6	24.08	0.38	0.45
ENSG00000211959	IGHV4-39	F7/D6	0.03	0.08	0.12
ENSG00000211959	IGHV4-39	D5/D6	0.01	0.01	0.01
ENSG00000211970	IGHV4-61	F7/D6	0.13	0.38	0.75
ENSG00000211973	IGHV1-69	F7/D6	0.01	0.01	0.01
ENSG00000211973	IGHV1-69	M8/D6	0	0	0
ENSG00000224041	IGKV3D-15	F7/D6	3.39	2.58	2.09
ENSG00000224041	IGKV3D-15	D5/D6	0.42	0.14	0.17
ENSG00000224373	IGHV4-59	F7/D6	0.11	0.33	0.45
ENSG00000224373	IGHV4-59	D5/D6	0.01	0.15	0.25
ENSG00000224373	IGHV4-59	M8/D6	0	0.24	0.39
ENSG00000224650	IGHV3-74	F7/D6	0.32	8.51	4.64
ENSG00000231475	IGHV4-31	M8/D6	0.2	0.29	0.24
ENSG00000231475	IGHV4-31	D5/D6	0.11	0.2	0.24
ENSG00000236081	ELFN1-AS1	F7/D6	3.25	2.69	3.4
ENSG00000239951	IGKV3-20	D5/D6	0.02	0.15	0.15
ENSG00000239951	IGKV3-20	M8/D6	0.01	0.16	0.15
ENSG00000239975	IGKV1D-33	F7/D6	0.06	0.44	0.43
ENSG00000239975	IGKV1D-33	D5/D6	0.02	0.17	0.14
ENSG00000242076	IGKV1-33	D5/D6	0.03	0.39	0.45
ENSG00000243290	IGKV1-12	F7/D6	2.69	2.04	1.31
ENSG00000243290	IGKV1-12	M8/D6	0.13	0.13	0.08
ENSG00000243466	IGKV1-5	D5/D6	0.03	0.02	0.03
ENSG00000243466	IGKV1-5	F7/D6	0.01	0.01	0.04
ENSG00000244437	IGKV3-15	D5/D6	0.12	0.06	0.12
ENSG00000254319	AC246817.2	D5/D6	0.11	0.13	0.17
ENSG00000260896	LINC02170	D5/D6	7.46	6.82	6.22
ENSG00000260896	LINC02170	F7/D6	0.1	0.15	0.27
