## Supplementary Table 1 for "Quartet RNA reference materials and ratio-based reference datasets for reliable transcriptomic profiling"

### Sheet: Sheet1
Sample group	Replicates	Site 1			Site 2
		260/280	260/230	RIN	260/280	260/230	RIN
D5	1	1.8	2.1	9.5	2	2	9.7
	2	1.8	2.2	9.7	2	2.1	9.5
	3	1.8	2.3	9.5	2	2	9.5
	Mean ± SD	1.8±0.0	2.2±0.1	9.6±0.1	2.0±0.0	2.0±0.1	9.6±0.1
D6	1	1.7	2.3	9.5	2	2.1	9.5
	2	1.7	2.2	9.5	2	2.1	9.5
	3	1.8	2.2	9.1	2	2.1	9.4
	Mean ± SD	1.7±0.1	2.2±0.1	9.4±0.2	2.0±0.0	2.1±0.0	9.5±0.1
F7	1	1.8	2.3	9.6	2	2.2	9.6
	2	1.8	2.3	9.6	2	2.1	9.3
	3	2	2.2	9.4	2.1	1.9	9.5
	Mean ± SD	1.9±0.1	2.3±0.1	9.5±0.1	2.0±0.1	2.1±0.1	9.5±0.2
M8	1	1.8	2.3	9.7	1.9	2.2	9.6
	2	1.8	2.3	9.7	1.9	2.1	9.6
	3	1.8	2.3	9.6	2	1.8	9.5
	Mean ± SD	1.8±0.0	2.3±0.0	9.7±0.1	1.9±0.1	2.0±0.2	9.6±0.1
