## Supplementary Table 2 for "Quartet RNA reference materials and ratio-based reference datasets for reliable transcriptomic profiling"

### Sheet: Sheet1
Library_ID	Batch	sample_group	replicate	library construction kit	sequencing_site	sequencing_platform	symbol_batch	lab	sequencing_date	total_sequences	sequence_length	GC_ratio (%)	human_percentage (%)	Ecoli_percentage (%)	adapter_percentage (%)	rRNA_percentage (%)	virus_percentage (%)	yeast.percentage (%)	Mitoch.percentage (%)	Phix.percentage (%)	No.hits.percentage (%)	ins_size_median	ins_size_peak	percentage_aligned (%)	general_error_rate	5_3_bias	Exonic_percentage (%)	Intronic_percentage (%)	Intergenic_percentage (%)
P_BGI_L3_B1_D6_3	P_BGI_L3_B1	D6	3	BGI	BGI	BGI DNBseq	B1	L3	20200618	82968713	150	49	98.675	0	0	0.59	0.51	0.145	2.38	0	0.295	269	226	96.441	0.03	1.05	82.3094	15.5296	2.16103
P_BGI_L3_B1_D6_1	P_BGI_L3_B1	D6	1	BGI	BGI	BGI DNBseq	B1	L3	20200618	67661582	150	49	98.725	0	0	0.56	0.515	0.155	2.505	0	0.37	268	236	96.6516	0.03	1.1	82.081	15.73	2.18907
P_BGI_L3_B1_D6_2	P_BGI_L3_B1	D6	2	BGI	BGI	BGI DNBseq	B1	L3	20200618	64727088	150	49	98.645	0	0	0.585	0.53	0.125	2.6	0	0.395	277	247	96.7659	0.03	1.05	82.0759	15.7282	2.19587
P_BGI_L3_B1_M8_3	P_BGI_L3_B1	M8	3	BGI	BGI	BGI DNBseq	B1	L3	20200618	86645102	150	49.5	98.545	0	0	0.72	0.525	0.19	2.82	0	0.34	273	249	95.6021	0.03	1.12	83.5001	14.3675	2.13245
P_BGI_L3_B1_M8_1	P_BGI_L3_B1	M8	1	BGI	BGI	BGI DNBseq	B1	L3	20200618	73896690	150	49	98.805	0	0	0.655	0.5	0.16	2.92	0	0.32	256	198	96.0699	0.03	1.07	80.2346	17.4508	2.31459
P_BGI_L3_B1_F7_3	P_BGI_L3_B1	F7	3	BGI	BGI	BGI DNBseq	B1	L3	20200618	86993964	150	49	98.76	0	0	0.7	0.53	0.115	2.935	0	0.265	272	247	96.833	0.03	1.08	81.6244	16.0086	2.36694
P_BGI_L3_B1_D5_2	P_BGI_L3_B1	D5	2	BGI	BGI	BGI DNBseq	B1	L3	20200618	65175671	150	49.5	98.765	0	0	0.62	0.425	0.16	3.095	0	0.39	279	248	96.8929	0.03	1.06	83.5534	14.4441	2.00243
P_BGI_L3_B1_M8_2	P_BGI_L3_B1	M8	2	BGI	BGI	BGI DNBseq	B1	L3	20200618	64178277	150	49	98.715	0	0	0.635	0.485	0.145	3.29	0	0.43	287	266	97.1736	0.03	1.06	81.7122	15.9545	2.33326
P_BGI_L3_B1_F7_1	P_BGI_L3_B1	F7	1	BGI	BGI	BGI DNBseq	B1	L3	20200618	65403507	150	49	98.705	0	0	0.74	0.645	0.145	3.31	0	0.345	271	237	96.8943	0.03	1.09	81.3251	16.2484	2.42645
P_BGI_L3_B1_D5_3	P_BGI_L3_B1	D5	3	BGI	BGI	BGI DNBseq	B1	L3	20200618	106038165	150	49.5	98.615	0	0	0.72	0.49	0.19	3.325	0	0.375	279	266	95.6047	0.03	1.08	83.2119	14.6923	2.09574
P_BGI_L3_B1_D5_1	P_BGI_L3_B1	D5	1	BGI	BGI	BGI DNBseq	B1	L3	20200618	66968665	150	49	98.86	0	0	0.7	0.425	0.15	3.565	0	0.37	273	235	97.2065	0.03	1.1	83.3753	14.5597	2.06503
P_BGI_L3_B1_F7_2	P_BGI_L3_B1	F7	2	BGI	BGI	BGI DNBseq	B1	L3	20200618	67307872	150	49.5	98.565	0	0	0.815	0.675	0.145	3.77	0	0.485	288	267	96.9264	0.03	1.1	81.4894	16.0278	2.48284
P_BGI_L6_B1_D6_1	P_BGI_L6_B1	D6	1	VAZ	BGI	BGI DNBseq	B1	L6	20200612	107532606	100	48	98.275	0	0	0.88	0.505	0.185	2.05	0	0.345	282	278	96.9715	0.01	1.13	80.4182	17.2693	2.31249
P_BGI_L6_B1_D6_2	P_BGI_L6_B1	D6	2	VAZ	BGI	BGI DNBseq	B1	L6	20200612	105336155	100	48	98.17	0	0	1.12	0.47	0.22	2.35	0	0.36	268	267	97.0447	0.01	1.12	82.3004	15.4951	2.20449
P_BGI_L6_B1_D6_3	P_BGI_L6_B1	D6	3	VAZ	BGI	BGI DNBseq	B1	L6	20200612	122738176	100	49	98.11	0	0	1.17	0.545	0.24	2.445	0	0.37	264	267	97.1283	0.01	1.12	80.6369	16.9565	2.40661
P_BGI_L6_B1_M8_3	P_BGI_L6_B1	M8	3	VAZ	BGI	BGI DNBseq	B1	L6	20200612	96839870	100	48	98.54	0	0	0.84	0.43	0.135	2.545	0	0.3	286	278	97.4419	0.01	1.13	80.1061	17.4721	2.42177
P_BGI_L6_B1_F7_2	P_BGI_L6_B1	F7	2	VAZ	BGI	BGI DNBseq	B1	L6	20200612	103537982	100	48	98.325	0	0	0.98	0.56	0.165	2.645	0	0.315	278	277	97.0034	0.01	1.11	79.7444	17.6963	2.55928
P_BGI_L6_B1_M8_1	P_BGI_L6_B1	M8	1	VAZ	BGI	BGI DNBseq	B1	L6	20200612	109669154	100	48.5	98.41	0	0	0.975	0.465	0.195	2.79	0	0.315	273	268	97.3379	0.01	1.13	79.72	17.79	2.48
P_BGI_L6_B1_F7_1	P_BGI_L6_B1	F7	1	VAZ	BGI	BGI DNBseq	B1	L6	20200612	118225070	100	49	98.305	0	0	0.98	0.55	0.155	2.805	0	0.305	279	277	97.2959	0.01	1.12	79.8633	17.5563	2.58037
P_BGI_L6_B1_D5_2	P_BGI_L6_B1	D5	2	VAZ	BGI	BGI DNBseq	B1	L6	20200612	87353450	100	49	98.175	0.005	0	1.025	0.38	0.2	2.82	0	0.3	271	268	97.1029	0.01	1.09	85.2107	12.8867	1.90261
P_BGI_L6_B1_F7_3	P_BGI_L6_B1	F7	3	VAZ	BGI	BGI DNBseq	B1	L6	20200612	120531378	100	48	98.33	0	0	0.89	0.545	0.15	2.91	0	0.275	260	257	97.1242	0.01	1.1	79.6043	17.815	2.58066
P_BGI_L6_B1_D5_3	P_BGI_L6_B1	D5	3	VAZ	BGI	BGI DNBseq	B1	L6	20200612	105306386	100	48	98.515	0	0	0.785	0.38	0.135	2.98	0	0.33	281	278	97.3693	0.01	1.13	82.1679	15.6303	2.2018
P_BGI_L6_B1_D5_1	P_BGI_L6_B1	D5	1	VAZ	BGI	BGI DNBseq	B1	L6	20200612	103712454	100	49	98.12	0	0	1.25	0.32	0.245	3.02	0	0.33	285	279	97.2278	0.02	1.19	85.3127	12.7414	1.94594
P_BGI_L6_B1_M8_2	P_BGI_L6_B1	M8	2	VAZ	BGI	BGI DNBseq	B1	L6	20200612	219727661	100	49	98.44	0	0	1	0.485	0.175	3.1	0	0.23	251	247	97.3415	0.01	1.1	80.0647	17.3688	2.56644
P_ILM_L1_B1_D6_3	P_ILM_L1_B1	D6	3	VAZ	ILM	Illumina NovaSeq	B1	L1	20200602	62773249	150	48.5	97.77	0.06	0	1.395	0.635	0.45	2.325	0	0.26	287	268	97.1545	0.01	1.09	78.3245	19.0416	2.63383
P_ILM_L1_B1_D6_1	P_ILM_L1_B1	D6	1	VAZ	ILM	Illumina NovaSeq	B1	L1	20200602	71003895	150	48.5	97.97	0.06	0	1.185	0.615	0.335	2.46	0	0.15	281	251	97.2934	0.01	1.11	79.5809	17.8307	2.58838
P_ILM_L1_B1_M8_2	P_ILM_L1_B1	M8	2	VAZ	ILM	Illumina NovaSeq	B1	L1	20200602	63457455	150	48	97.915	0.13	0	1.335	0.54	0.455	2.48	0	0.19	283	242	97.4032	0.01	1.06	76.96	20.218	2.82204
P_ILM_L1_B1_D6_2	P_ILM_L1_B1	D6	2	VAZ	ILM	Illumina NovaSeq	B1	L1	20200602	66745660	150	49	96.995	0.305	0	1.28	0.565	0.355	2.51	0	0.78	275	244	96.359	0.01	1.13	80.8607	16.6238	2.51546
P_ILM_L1_B1_M8_3	P_ILM_L1_B1	M8	3	VAZ	ILM	Illumina NovaSeq	B1	L1	20200602	62439348	150	48.5	98.12	0.08	0	1.28	0.515	0.37	2.61	0	0.125	282	251	97.5776	0.01	1.08	77.8442	19.397	2.75878
P_ILM_L1_B1_M8_1	P_ILM_L1_B1	M8	1	VAZ	ILM	Illumina NovaSeq	B1	L1	20200602	86362312	150	48.5	98.015	0.075	0	1.23	0.575	0.345	2.705	0	0.13	278	241	97.5124	0.01	1.07	76.5181	20.3198	3.16217
P_ILM_L1_B1_F7_2	P_ILM_L1_B1	F7	2	VAZ	ILM	Illumina NovaSeq	B1	L1	20200602	60464445	150	49	97.955	0.09	0	1.32	0.59	0.36	2.775	0	0.17	300	277	97.3582	0.01	1.1	77.9704	19.2558	2.77378
P_ILM_L1_B1_F7_3	P_ILM_L1_B1	F7	3	VAZ	ILM	Illumina NovaSeq	B1	L1	20200602	62331114	150	48.5	97.945	0.06	0	1.295	0.68	0.34	2.99	0	0.12	288	271	97.3548	0.01	1.08	78.2013	18.9871	2.8116
P_ILM_L1_B1_F7_1	P_ILM_L1_B1	F7	1	VAZ	ILM	Illumina NovaSeq	B1	L1	20200602	69395086	150	48.5	97.865	0.05	0	1.315	0.61	0.325	3.035	0	0.115	275	241	97.3767	0.01	1.1	78.4565	18.758	2.78554
P_ILM_L1_B1_D5_3	P_ILM_L1_B1	D5	3	VAZ	ILM	Illumina NovaSeq	B1	L1	20200602	71335489	150	48.5	97.95	0.1	0	1.315	0.47	0.355	3.335	0	0.15	299	274	97.5149	0.01	1.11	81.6853	15.892	2.42263
P_ILM_L1_B1_D5_1	P_ILM_L1_B1	D5	1	VAZ	ILM	Illumina NovaSeq	B1	L1	20200602	74663825	150	48.5	98.095	0.05	0	1.34	0.46	0.34	3.425	0	0.15	273	241	97.5271	0.01	1.08	81.0583	16.5106	2.43111
P_ILM_L1_B1_D5_2	P_ILM_L1_B1	D5	2	VAZ	ILM	Illumina NovaSeq	B1	L1	20200602	75190635	150	49	97.92	0.07	0	1.45	0.415	0.36	3.495	0	0.15	273	250	97.3933	0.01	1.14	82.8033	14.8812	2.31549
P_ILM_L2_B1_D6_3	P_ILM_L2_B1	D6	3	VAZ	ILM	Illumina NovaSeq	B1	L2	20180925	44227495	150	48.5	98.215	0	0	1.05	1.07	0.28	3.415	0	0.91	337	312	96.4559	0.02	1.09	82.6231	14.9083	2.46863
P_ILM_L2_B1_D6_1	P_ILM_L2_B1	D6	1	VAZ	ILM	Illumina NovaSeq	B1	L2	20180925	46199896	150	49	96.7	0	0	7.7	1.78	2.405	3.42	0	0.78	324	301	97.5519	0.02	1.13	78.5468	18.143	3.31021
P_ILM_L2_B1_D6_2	P_ILM_L2_B1	D6	2	VAZ	ILM	Illumina NovaSeq	B1	L2	20180925	44414346	150	48.5	98.27	0	0	0.78	1.355	0.245	3.575	0	0.745	328	302	96.7143	0.02	1.09	82.948	14.6165	2.43551
P_ILM_L2_B1_M8_2	P_ILM_L2_B1	M8	2	VAZ	ILM	Illumina NovaSeq	B1	L2	20180925	46098097	150	48	98.63	0	0	0.805	0.925	0.195	3.86	0	0.685	329	301	96.8081	0.02	1.09	81.7725	15.6763	2.55123
P_ILM_L2_B1_F7_2	P_ILM_L2_B1	F7	2	VAZ	ILM	Illumina NovaSeq	B1	L2	20180925	46884659	150	48	98.41	0	0	0.865	1.235	0.225	3.98	0	0.71	327	302	96.6488	0.02	1.1	80.3281	16.8692	2.80272
P_ILM_L2_B1_M8_1	P_ILM_L2_B1	M8	1	VAZ	ILM	Illumina NovaSeq	B1	L2	20180925	45287802	150	48	98.31	0	0	1.08	1.27	0.305	4.02	0	0.72	330	301	96.8743	0.02	1.11	81.6026	15.846	2.55145
P_ILM_L2_B1_F7_3	P_ILM_L2_B1	F7	3	VAZ	ILM	Illumina NovaSeq	B1	L2	20180925	46657583	150	48	98.435	0	0	0.88	1.33	0.19	4.025	0	0.605	334	312	96.8909	0.02	1.11	81.0585	16.2306	2.71087
P_ILM_L2_B1_M8_3	P_ILM_L2_B1	M8	3	VAZ	ILM	Illumina NovaSeq	B1	L2	20180925	45317987	150	48	98.51	0	0	0.67	1.255	0.19	4.05	0	0.62	332	302	96.9456	0.02	1.1	81.3523	16.0249	2.62286
P_ILM_L2_B1_F7_1	P_ILM_L2_B1	F7	1	VAZ	ILM	Illumina NovaSeq	B1	L2	20180925	44131333	150	48	98.32	0	0	1.24	1.315	0.325	4.275	0	0.64	330	302	96.8825	0.02	1.13	81.1372	16.1262	2.73657
P_ILM_L2_B1_D5_3	P_ILM_L2_B1	D5	3	VAZ	ILM	Illumina NovaSeq	B1	L2	20180925	46990401	150	48.5	98.29	0	0	0.91	1.285	0.25	5.275	0	0.795	334	312	96.8103	0.02	1.07	84.5056	13.0228	2.47167
P_ILM_L2_B1_D5_1	P_ILM_L2_B1	D5	1	VAZ	ILM	Illumina NovaSeq	B1	L2	20180925	46550683	150	48.5	98.135	0	0	1.365	1.36	0.38	5.34	0	0.815	330	302	96.8232	0.02	1.08	83.3204	14.2109	2.46874
P_ILM_L2_B1_D5_2	P_ILM_L2_B1	D5	2	VAZ	ILM	Illumina NovaSeq	B1	L2	20180925	44601441	150	48	98.52	0	0	0.805	1.125	0.215	5.495	0	0.72	331	302	97.0052	0.02	1.07	83.8307	13.6526	2.5167
P_ILM_L5_B1_D6_3	P_ILM_L5_B1	D6	3	KAPA	ILM	Illumina NovaSeq	B1	L5	20190816	22707031	150	49	97.745	0.005	0	3.535	1.185	1.405	3.98	0	0.7	221	193	96.8216	0.02	0.92	53.6875	43.7008	2.61167
P_ILM_L5_B1_D6_1	P_ILM_L5_B1	D6	1	KAPA	ILM	Illumina NovaSeq	B1	L5	20190816	21075573	150	48	97.285	0	0	6.355	1.345	2.335	4.1	0	0.795	221	190	97.369	0.02	0.92	52.2356	44.8423	2.92211
P_ILM_L5_B1_D6_2	P_ILM_L5_B1	D6	2	KAPA	ILM	Illumina NovaSeq	B1	L5	20190816	20147853	150	48	97.93	0	0	3.44	1.135	1.34	4.12	0	0.725	221	191	96.8929	0.02	0.93	52.6336	44.6058	2.76062
P_ILM_L5_B1_F7_2	P_ILM_L5_B1	F7	2	KAPA	ILM	Illumina NovaSeq	B1	L5	20190816	6297809	150	47.5	98.125	0	0	2.885	1.47	1.38	4.41	0	0.63	218	187	96.7541	0.02	0.89	52.2118	44.9298	2.85842
P_ILM_L5_B1_F7_3	P_ILM_L5_B1	F7	3	KAPA	ILM	Illumina NovaSeq	B1	L5	20190816	26878291	150	48	97.835	0	0	4.035	1.245	1.495	4.54	0	0.71	244	201	97.0976	0.02	0.89	52.4281	44.6554	2.91653
P_ILM_L5_B1_F7_1	P_ILM_L5_B1	F7	1	KAPA	ILM	Illumina NovaSeq	B1	L5	20190816	15705229	150	48	97.73	0	0	5.285	1.405	2.025	4.61	0	0.545	217	188	97.2456	0.02	0.88	51.5337	45.493	2.97337
P_ILM_L5_B1_M8_2	P_ILM_L5_B1	M8	2	KAPA	ILM	Illumina NovaSeq	B1	L5	20190816	17735437	150	47	98.345	0	0	2.585	1.195	1.265	4.63	0	0.63	219	190	96.8801	0.02	0.89	51.3569	45.5981	3.04499
P_ILM_L5_B1_M8_1	P_ILM_L5_B1	M8	1	KAPA	ILM	Illumina NovaSeq	B1	L5	20190816	24579669	150	47	98.14	0	0	3.945	1.265	1.65	4.915	0	0.64	224	189	97.0875	0.02	0.89	51.5621	45.3307	3.10727
P_ILM_L5_B1_D5_3	P_ILM_L5_B1	D5	3	KAPA	ILM	Illumina NovaSeq	B1	L5	20190816	23597473	150	48.5	97.675	0	0	5.355	1.035	1.875	5.175	0	0.75	221	190	97.6219	0.02	0.9	53.7981	43.6318	2.5701
P_ILM_L5_B1_M8_3	P_ILM_L5_B1	M8	3	KAPA	ILM	Illumina NovaSeq	B1	L5	20190816	20091928	150	47	98.31	0.005	0	2.195	1.365	1.255	5.255	0	0.74	221	199	96.0726	0.02	0.92	50.7854	46.0846	3.12996
P_ILM_L5_B1_D5_2	P_ILM_L5_B1	D5	2	KAPA	ILM	Illumina NovaSeq	B1	L5	20190816	20606236	150	48	97.95	0	0	5.065	1.08	1.805	5.515	0	0.7	222	200	97.494	0.02	0.89	53.7809	43.5604	2.65877
P_ILM_L5_B1_D5_1	P_ILM_L5_B1	D5	1	KAPA	ILM	Illumina NovaSeq	B1	L5	20190816	22367689	150	48	98.015	0	0	4.35	1.13	1.615	5.9	0	0.71	222	189	97.3333	0.02	0.91	53.3565	43.9727	2.67084
P_ILM_L6_B1_D6_3	P_ILM_L6_B1	D6	3	VAZ	ILM	Illumina NovaSeq	B1	L6	20200612	66664193	150	50	98.435	0.005	0	1.015	0.605	0.23	2.41	0	0.135	275	268	96.3906	0.02	1.04	81.799	15.8519	2.34905
P_ILM_L6_B1_D6_1	P_ILM_L6_B1	D6	1	VAZ	ILM	Illumina NovaSeq	B1	L6	20200612	60609788	150	50	98.545	0	0	1.02	0.55	0.22	2.47	0	0.14	278	273	96.2871	0.02	1.06	82.1249	15.5765	2.29863
P_ILM_L6_B1_M8_3	P_ILM_L6_B1	M8	3	VAZ	ILM	Illumina NovaSeq	B1	L6	20200612	58435530	150	50	98.7	0.01	0	1.115	0.54	0.245	2.485	0	0.115	270	259	96.3801	0.02	1.05	80.8989	16.6664	2.43471
P_ILM_L6_B1_D6_2	P_ILM_L6_B1	D6	2	VAZ	ILM	Illumina NovaSeq	B1	L6	20200612	60652835	150	50	98.4	0	0	0.92	0.625	0.215	2.51	0	0.125	276	268	96.2591	0.02	1.06	83.9346	13.878	2.18737
P_ILM_L6_B1_F7_2	P_ILM_L6_B1	F7	2	VAZ	ILM	Illumina NovaSeq	B1	L6	20200612	62710058	150	50	98.415	0	0	1.135	0.66	0.285	2.795	0	0.125	269	251	96.3571	0.02	1.05	80.9365	16.5348	2.52866
P_ILM_L6_B1_M8_2	P_ILM_L6_B1	M8	2	VAZ	ILM	Illumina NovaSeq	B1	L6	20200612	51582205	150	50	98.555	0	0	1.325	0.58	0.28	2.805	0	0.11	263	251	95.9804	0.02	1.05	80.683	16.8357	2.4813
P_ILM_L6_B1_F7_1	P_ILM_L6_B1	F7	1	VAZ	ILM	Illumina NovaSeq	B1	L6	20200612	61715802	150	50	98.45	0	0	1.54	0.64	0.355	2.865	0	0.12	277	268	96.2453	0.02	1.01	81.4451	16.0473	2.50757
P_ILM_L6_B1_M8_1	P_ILM_L6_B1	M8	1	VAZ	ILM	Illumina NovaSeq	B1	L6	20200612	58085336	150	50	98.635	0	0	1.02	0.54	0.2	2.885	0	0.125	281	274	96.4067	0.02	1.04	81.1514	16.377	2.47161
P_ILM_L6_B1_F7_3	P_ILM_L6_B1	F7	3	VAZ	ILM	Illumina NovaSeq	B1	L6	20200612	57262246	150	49	98.43	0	0	1.055	0.695	0.225	2.94	0	0.14	274	266	96.1536	0.02	1.04	80.5549	16.8672	2.57785
P_ILM_L6_B1_D5_3	P_ILM_L6_B1	D5	3	VAZ	ILM	Illumina NovaSeq	B1	L6	20200612	61736986	150	50	98.625	0	0	1.155	0.515	0.295	3.015	0	0.155	272	267	96.4951	0.02	1.02	82.9273	14.8232	2.24954
P_ILM_L6_B1_D5_2	P_ILM_L6_B1	D5	2	VAZ	ILM	Illumina NovaSeq	B1	L6	20200612	55959017	150	50	98.405	0	0	0.895	0.425	0.205	3.56	0	0.145	272	267	96.4557	0.02	1.11	87.312	10.7698	1.91824
P_ILM_L6_B1_D5_1	P_ILM_L6_B1	D5	1	VAZ	ILM	Illumina NovaSeq	B1	L6	20200612	62416287	150	50	98.295	0	0	0.945	0.445	0.195	3.57	0	0.145	272	267	96.3856	0.02	1.1	87.0561	11.0267	1.9172
P_ILM_L8_B1_D6_1	P_ILM_L8_B1	D6	1	ILM	ILM	Illumina NovaSeq	B1	L8	20180928	194400636	150	50	98.975	0	0.01	0.705	0.7	0.22	2.49	0	0.405	225	145	97.8362	0.01	1.06	86.083	11.7735	2.14354
P_ILM_L8_B1_D6_3	P_ILM_L8_B1	D6	3	ILM	ILM	Illumina NovaSeq	B1	L8	20180928	80847562	150	50	98.82	0	0.01	0.785	0.685	0.245	2.49	0	0.525	224	145	97.6354	0.01	1.06	86.4716	11.4531	2.07527
P_ILM_L8_B1_D6_2	P_ILM_L8_B1	D6	2	ILM	ILM	Illumina NovaSeq	B1	L8	20180928	70983632	150	50	98.83	0	0	0.79	0.665	0.235	2.5	0	0.545	226	145	97.6278	0.01	1.08	86.1867	11.7241	2.08915
P_ILM_L8_B1_M8_1	P_ILM_L8_B1	M8	1	ILM	ILM	Illumina NovaSeq	B1	L8	20180928	121385364	150	51	99.09	0	0.005	0.72	0.555	0.215	2.6	0	0.395	224	146	97.8003	0.01	1.06	85.6042	12.2929	2.10283
P_ILM_L8_B1_M8_3	P_ILM_L8_B1	M8	3	ILM	ILM	Illumina NovaSeq	B1	L8	20180928	111440246	150	51	99.02	0	0.005	0.725	0.585	0.205	2.625	0	0.405	224	147	97.7886	0.01	1.06	85.6323	12.2596	2.10808
P_ILM_L8_B1_F7_1	P_ILM_L8_B1	F7	1	ILM	ILM	Illumina NovaSeq	B1	L8	20180928	106533734	150	51	98.855	0	0.01	0.945	0.73	0.285	2.81	0	0.495	224	145	97.6856	0.01	1.06	85.8851	11.9235	2.1914
P_ILM_L8_B1_M8_2	P_ILM_L8_B1	M8	2	ILM	ILM	Illumina NovaSeq	B1	L8	20180928	74192585	150	50	99.02	0	0.01	0.685	0.54	0.23	2.95	0	0.485	222	145	97.7921	0.02	1.05	85.5636	12.2891	2.14727
P_ILM_L8_B1_F7_3	P_ILM_L8_B1	F7	3	ILM	ILM	Illumina NovaSeq	B1	L8	20180928	67086309	150	50	98.65	0	0.01	0.73	0.695	0.185	2.955	0	0.735	224	145	97.5077	0.02	1.06	85.5749	12.1865	2.23855
P_ILM_L8_B1_F7_2	P_ILM_L8_B1	F7	2	ILM	ILM	Illumina NovaSeq	B1	L8	20180928	63647072	150	50	98.955	0	0.005	0.72	0.73	0.205	3.11	0	0.435	226	145	97.7304	0.01	1.06	85.6856	12.0805	2.23388
P_ILM_L8_B1_D5_3	P_ILM_L8_B1	D5	3	ILM	ILM	Illumina NovaSeq	B1	L8	20180928	69894156	150	50	98.915	0	0.005	0.605	0.535	0.185	3.275	0	0.67	226	145	97.8006	0.02	1.06	87.6021	10.57	1.82786
P_ILM_L8_B1_D5_1	P_ILM_L8_B1	D5	1	ILM	ILM	Illumina NovaSeq	B1	L8	20180928	157257911	150	50	99.17	0	0.01	0.58	0.505	0.18	3.37	0	0.415	228	147	98.1032	0.01	1.05	87.1516	10.9219	1.92656
P_ILM_L8_B1_D5_2	P_ILM_L8_B1	D5	2	ILM	ILM	Illumina NovaSeq	B1	L8	20180928	67047938	150	50	99.12	0	0.01	0.625	0.52	0.18	3.445	0	0.45	227	145	97.9806	0.01	1.07	87.645	10.5211	1.83385
R_BGI_L3_B1_D6_1	R_BGI_L3_B1	D6	1	BGI	BGI	BGI DNBseq	B1	L3	20200618	91171813	150	47	97.085	0	0	0.095	0.52	0.14	0.5	0	1.375	260	247	95.9614	0.04	1.04	45.4949	49.699	4.80612
R_BGI_L3_B1_M8_1	R_BGI_L3_B1	M8	1	BGI	BGI	BGI DNBseq	B1	L3	20200618	92806371	150	46	98.14	0	0	0.26	0.47	0.195	0.6	0	0.57	256	236	96.1108	0.05	1.07	42.2629	53.0207	4.71638
R_BGI_L3_B1_D6_2	R_BGI_L3_B1	D6	2	BGI	BGI	BGI DNBseq	B1	L3	20200618	89369621	150	46.5	97.275	0	0	0.14	0.49	0.15	0.67	0	1.11	252	226	96.6414	0.03	1.05	45.8092	49.4761	4.71471
R_BGI_L3_B1_F7_2	R_BGI_L3_B1	F7	2	BGI	BGI	BGI DNBseq	B1	L3	20200618	108563746	150	46	97.665	0	0	0.065	0.48	0.115	0.67	0	0.825	250	225	96.9241	0.04	1.13	43.9361	51.4379	4.62607
R_BGI_L3_B1_M8_2	R_BGI_L3_B1	M8	2	BGI	BGI	BGI DNBseq	B1	L3	20200618	85918834	150	46	98.02	0	0	0.09	0.405	0.115	0.685	0	0.67	248	226	96.9666	0.04	1.08	42.6347	52.6451	4.72025
R_BGI_L3_B1_F7_1	R_BGI_L3_B1	F7	1	BGI	BGI	BGI DNBseq	B1	L3	20200618	91286350	150	47	97.125	0	0	0.15	0.545	0.14	0.71	0	1.36	255	236	96.0558	0.04	1.06	43.8969	51.2732	4.82985
R_BGI_L3_B1_M8_3	R_BGI_L3_B1	M8	3	BGI	BGI	BGI DNBseq	B1	L3	20200618	125145835	150	47	96.575	0	0	0.065	0.525	0.14	0.72	0	2.19	256	248	95.7767	0.03	1.06	41.6248	52.9088	5.46637
R_BGI_L3_B1_D6_3	R_BGI_L3_B1	D6	3	BGI	BGI	BGI DNBseq	B1	L3	20200618	101789396	150	46	97.845	0	0	0.135	0.465	0.13	0.785	0	0.63	255	226	95.8026	0.04	1.07	46.0377	49.4091	4.55322
R_BGI_L3_B1_F7_3	R_BGI_L3_B1	F7	3	BGI	BGI	BGI DNBseq	B1	L3	20200618	84827693	150	46	97.845	0	0	0.065	0.545	0.12	0.835	0	0.67	263	245	96.0205	0.04	1.07	43.9449	51.4372	4.61787
R_BGI_L3_B1_D5_3	R_BGI_L3_B1	D5	3	BGI	BGI	BGI DNBseq	B1	L3	20200618	89376768	150	47	97.065	0	0	0.145	0.44	0.195	0.865	0	1.52	264	248	95.8529	0.04	1.07	47.1433	48.2671	4.58965
R_BGI_L3_B1_D5_1	R_BGI_L3_B1	D5	1	BGI	BGI	BGI DNBseq	B1	L3	20200618	100262932	150	46.5	97.535	0	0	0.185	0.4	0.17	0.91	0	1.02	258	236	95.9799	0.04	1.07	47.3815	48.2338	4.38473
R_BGI_L3_B1_D5_2	R_BGI_L3_B1	D5	2	BGI	BGI	BGI DNBseq	B1	L3	20200618	100918923	150	47	97.225	0	0	0.14	0.41	0.14	0.96	0	1.32	255	226	96.7337	0.04	1	47.7455	47.6707	4.58384
R_BGI_L6_B1_D6_2	R_BGI_L6_B1	D6	2	VAZ	BGI	BGI DNBseq	B1	L6	20200612	176301334	100	44	97.57	0	0	0.015	0.29	0.055	0.445	0	1.425	259	257	98.0103	0.01	1.1	42.5571	52.6794	4.76344
R_BGI_L6_B1_D6_1	R_BGI_L6_B1	D6	1	VAZ	BGI	BGI DNBseq	B1	L6	20200612	156440252	100	44.5	97.715	0	0	0.015	0.315	0.06	0.45	0	1.215	255	254	97.9567	0.01	1.1	43.2096	52.1223	4.66813
R_BGI_L6_B1_M8_3	R_BGI_L6_B1	M8	3	VAZ	BGI	BGI DNBseq	B1	L6	20200612	179347807	100	43.5	97.755	0	0	0.02	0.295	0.075	0.45	0	1.255	253	256	98.1093	0.01	1.12	39.4992	55.6202	4.88052
R_BGI_L6_B1_M8_1	R_BGI_L6_B1	M8	1	VAZ	BGI	BGI DNBseq	B1	L6	20200612	154041073	100	43.5	97.825	0	0	0.05	0.3	0.085	0.47	0	1.215	257	256	98.1379	0.01	1.09	39.7596	55.358	4.88234
R_BGI_L6_B1_D6_3	R_BGI_L6_B1	D6	3	VAZ	BGI	BGI DNBseq	B1	L6	20200612	172185777	100	45	97.37	0	0	0.02	0.33	0.07	0.475	0	1.54	252	246	97.9347	0.01	1.09	43.3945	51.8332	4.77227
R_BGI_L6_B1_M8_2	R_BGI_L6_B1	M8	2	VAZ	BGI	BGI DNBseq	B1	L6	20200612	183659306	100	44.5	97.215	0	0	0.04	0.295	0.08	0.49	0	1.855	255	255	98.1215	0.01	1.09	40.2498	54.6911	5.05911
R_BGI_L6_B1_F7_1	R_BGI_L6_B1	F7	1	VAZ	BGI	BGI DNBseq	B1	L6	20200612	202358324	100	43.5	97.98	0	0	0.01	0.295	0.075	0.53	0	1.03	252	256	97.8944	0.01	1.12	40.4	54.95	4.64
R_BGI_L6_B1_F7_3	R_BGI_L6_B1	F7	3	VAZ	BGI	BGI DNBseq	B1	L6	20200612	175742890	100	43.5	97.705	0	0	0.02	0.335	0.07	0.54	0	1.23	253	256	97.8856	0.01	1.08	40.39	54.89	4.72
R_BGI_L6_B1_F7_2	R_BGI_L6_B1	F7	2	VAZ	BGI	BGI DNBseq	B1	L6	20200612	199526418	100	44.5	97.23	0	0	0.05	0.365	0.08	0.585	0	1.67	249	247	97.9912	0.01	1.1	41.1099	53.9966	4.89345
R_BGI_L6_B1_D5_3	R_BGI_L6_B1	D5	3	VAZ	BGI	BGI DNBseq	B1	L6	20200612	189768503	100	44.5	97.36	0	0	0.035	0.265	0.09	0.59	0	1.62	248	246	98.0626	0.01	1.07	44.6474	50.7995	4.55306
R_BGI_L6_B1_D5_2	R_BGI_L6_B1	D5	2	VAZ	BGI	BGI DNBseq	B1	L6	20200612	196707683	100	44.5	97.025	0	0	0.02	0.245	0.07	0.7	0	1.985	258	257	98.0733	0.02	1.13	44.7092	50.6164	4.67441
R_BGI_L6_B1_D5_1	R_BGI_L6_B1	D5	1	VAZ	BGI	BGI DNBseq	B1	L6	20200612	178667227	100	45.5	97.185	0	0	0.07	0.315	0.105	0.825	0	1.52	237	235	98.1319	0.01	1.13	46.8394	48.7651	4.39547
R_BGI_L7_B1_D6_2	R_BGI_L7_B1	D6	2	VAZ	BGI	BGI DNBseq	B1	L7	20191125	60914538	150	52	92.04	0	0	0.05	0.855	0.135	0.195	0	7.635	237	234	78.4633	0.04	0.99	44.402	50.5459	5.05212
R_BGI_L7_B1_D6_1	R_BGI_L7_B1	D6	1	VAZ	BGI	BGI DNBseq	B1	L7	20191125	45148853	150	51	93.675	0	0	0.06	0.785	0.12	0.23	0	5.935	244	234	80.9347	0.02	1.01	46.6537	48.6778	4.66844
R_BGI_L7_B1_D6_3	R_BGI_L7_B1	D6	3	VAZ	BGI	BGI DNBseq	B1	L7	20191125	45995387	150	51	93.45	0.01	0	0.055	0.76	0.13	0.24	0	6.2	239	234	85.2733	0.03	1.03	45.7882	49.2871	4.92468
R_BGI_L7_B1_F7_3	R_BGI_L7_B1	F7	3	VAZ	BGI	BGI DNBseq	B1	L7	20191125	57087421	150	50	93.32	0	0	0.06	0.8	0.135	0.26	0	6.115	240	234	85.5162	0.02	0.98	43.7674	51.2513	4.98134
R_BGI_L7_B1_F7_1	R_BGI_L7_B1	F7	1	VAZ	BGI	BGI DNBseq	B1	L7	20191125	49023356	150	49	95.35	0	0	0.045	0.605	0.11	0.28	0	4.07	242	236	82.9922	0.04	1.02	44.6498	50.757	4.59317
R_BGI_L7_B1_F7_2	R_BGI_L7_B1	F7	2	VAZ	BGI	BGI DNBseq	B1	L7	20191125	54555609	150	48	95.325	0	0	0.025	0.625	0.125	0.31	0	4.075	244	234	88.9074	0.04	1.02	43.7191	51.5507	4.73017
R_BGI_L7_B1_M8_1	R_BGI_L7_B1	M8	1	VAZ	BGI	BGI DNBseq	B1	L7	20191125	44905833	150	49	95.64	0.01	0	0.03	0.58	0.13	0.32	0	4.115	247	245	82.7468	0.06	1.03	43.2291	52.041	4.72984
R_BGI_L7_B1_M8_2	R_BGI_L7_B1	M8	2	VAZ	BGI	BGI DNBseq	B1	L7	20191125	64511561	150	47	96.87	0	0	0.035	0.485	0.14	0.32	0	2.925	246	236	89.3573	0.05	1.09	41.9827	53.3112	4.7061
R_BGI_L7_B1_M8_3	R_BGI_L7_B1	M8	3	VAZ	BGI	BGI DNBseq	B1	L7	20191125	45111010	150	49	95.675	0.01	0	0.035	0.565	0.12	0.355	0	4.07	242	234	88.4935	0.04	1.09	43.3966	51.815	4.78845
R_BGI_L7_B1_D5_2	R_BGI_L7_B1	D5	2	VAZ	BGI	BGI DNBseq	B1	L7	20191125	48170034	150	50	93.77	0.01	0	0.06	0.635	0.125	0.36	0	5.965	243	234	81.3986	0.05	1.05	46.7296	48.68	4.59037
R_BGI_L7_B1_D5_1	R_BGI_L7_B1	D5	1	VAZ	BGI	BGI DNBseq	B1	L7	20191125	68923114	150	50.5	93.71	0	0	0.05	0.68	0.14	0.4	0	6	237	221	79.441	0.04	1.03	46.6401	48.7744	4.58543
R_BGI_L7_B1_D5_3	R_BGI_L7_B1	D5	3	VAZ	BGI	BGI DNBseq	B1	L7	20191125	57219487	150	52	93.31	0.01	0	0.08	0.88	0.16	0.41	0	6.415	221	203	84.3016	0.03	1	49.5352	45.6868	4.77806
R_ILM_L1_B1_D6_1	R_ILM_L1_B1	D6	1	VAZ	ILM	Illumina NovaSeq	B1	L1	20200602	108370410	150	47	96.47	0.055	0	0.205	0.355	0.145	0.275	0	2.335	245	216	97.948	0.01	1.05	43.7026	51.2586	5.03881
R_ILM_L1_B1_D6_3	R_ILM_L1_B1	D6	3	VAZ	ILM	Illumina NovaSeq	B1	L1	20200602	103338568	150	47	96.385	0.055	0	0.395	0.385	0.24	0.305	0	2.375	238	216	98.0014	0.01	1.05	43.1138	51.8756	5.01056
R_ILM_L1_B1_D5_2	R_ILM_L1_B1	D5	2	VAZ	ILM	Illumina NovaSeq	B1	L1	20200602	84649934	150	49	94.9	0.11	0	0.515	0.33	0.265	0.34	0	3.78	247	232	98.1102	0.01	1.1	44.7576	49.9759	5.26646
R_ILM_L1_B1_F7_3	R_ILM_L1_B1	F7	3	VAZ	ILM	Illumina NovaSeq	B1	L1	20200602	101900259	150	48	95.945	0.11	0	0.92	0.465	0.385	0.355	0	2.71	251	232	97.9819	0.01	1.01	41.3954	53.4393	5.16529
R_ILM_L1_B1_F7_1	R_ILM_L1_B1	F7	1	VAZ	ILM	Illumina NovaSeq	B1	L1	20200602	82611576	150	46.5	97.385	0.08	0.01	0.16	0.4	0.135	0.36	0	1.31	250	232	97.7585	0.01	1.01	42.5513	52.8505	4.59824
R_ILM_L1_B1_M8_2	R_ILM_L1_B1	M8	2	VAZ	ILM	Illumina NovaSeq	B1	L1	20200602	94823435	150	47	96.825	0.045	0	0.71	0.35	0.335	0.37	0	1.98	240	213	98.1206	0.01	1.03	40.3281	54.5927	5.07913
R_ILM_L1_B1_F7_2	R_ILM_L1_B1	F7	2	VAZ	ILM	Illumina NovaSeq	B1	L1	20200602	100109709	150	48	95.845	0.125	0	0.455	0.42	0.255	0.395	0	2.855	255	232	97.8936	0.01	1.01	41.2461	53.5316	5.2223
R_ILM_L1_B1_M8_1	R_ILM_L1_B1	M8	1	VAZ	ILM	Illumina NovaSeq	B1	L1	20200602	99131599	150	46	96.43	0.24	0	2.895	0.475	1.105	0.44	0	1.85	279	263	98.2078	0.02	1.03	39.5858	55.1253	5.28899
R_ILM_L1_B1_M8_3	R_ILM_L1_B1	M8	3	VAZ	ILM	Illumina NovaSeq	B1	L1	20200602	101487324	150	47	96.235	0.095	0	3.945	0.565	1.595	0.51	0	2.075	246	221	98.2837	0.01	1.04	40.2415	54.4585	5.3
R_ILM_L1_B1_D5_3	R_ILM_L1_B1	D5	3	VAZ	ILM	Illumina NovaSeq	B1	L1	20200602	97581790	150	48	95.235	0.08	0	3.38	0.515	1.325	0.55	0	3.06	251	232	98.4631	0.01	1.02	45.3664	49.4006	5.233
R_ILM_L1_B1_D6_2	R_ILM_L1_B1	D6	2	VAZ	ILM	Illumina NovaSeq	B1	L1	20200602	91311801	150	50	94.595	0.125	0	7.365	0.825	2.86	0.74	0	3.215	244	216	98.4083	0	1.01	44.1273	50.2389	5.63385
R_ILM_L1_B1_D5_1	R_ILM_L1_B1	D5	1	VAZ	ILM	Illumina NovaSeq	B1	L1	20200602	96600489	150	49	94.63	0.08	0	12.375	1.015	4.645	1.015	0	2.47	254	232	98.8305	0.01	1.06	44.3763	49.9253	5.69841
R_ILM_L2_B1_D6_3	R_ILM_L2_B1	D6	3	VAZ	ILM	Illumina NovaSeq	B1	L2	20181110	82692021	150	45	97.68	0	0.005	0	0.37	0.1	0.37	0	2.105	327	295	97.291	0.03	0.99	47.4138	48.0552	4.531
R_ILM_L2_B1_M8_3	R_ILM_L2_B1	M8	3	VAZ	ILM	Illumina NovaSeq	B1	L2	20181110	81677318	150	44.5	98.24	0	0	0	0.315	0.105	0.4	0	1.615	321	295	97.7318	0.03	0.97	44.0294	51.2352	4.73535
R_ILM_L2_B1_M8_2	R_ILM_L2_B1	M8	2	VAZ	ILM	Illumina NovaSeq	B1	L2	20181110	84394266	150	42.5	97.72	0	0	0.01	0.305	0.085	0.485	0	2.125	321	298	97.5726	0.04	0.96	41.5703	53.7044	4.72535
R_ILM_L2_B1_F7_3	R_ILM_L2_B1	F7	3	VAZ	ILM	Illumina NovaSeq	B1	L2	20181110	83253845	150	44	97.85	0	0.005	0	0.41	0.11	0.63	0	1.92	328	301	97.2738	0.03	1.04	42.9163	52.3734	4.71029
R_ILM_L2_B1_D6_2	R_ILM_L2_B1	D6	2	VAZ	ILM	Illumina NovaSeq	B1	L2	20181110	80241539	150	45	97.955	0	0	0.02	0.405	0.095	0.65	0	1.78	324	295	97.4814	0.03	1.03	48.3206	47.1441	4.53533
R_ILM_L2_B1_F7_1	R_ILM_L2_B1	F7	1	VAZ	ILM	Illumina NovaSeq	B1	L2	20181110	80129547	150	44.5	98.185	0	0	0.02	0.45	0.105	0.67	0	1.545	327	300	97.3797	0.03	1	44.5947	50.7721	4.63322
R_ILM_L2_B1_D5_3	R_ILM_L2_B1	D5	3	VAZ	ILM	Illumina NovaSeq	B1	L2	20181110	75925365	150	44.5	99.355	0	0	0.01	0.34	0.11	0.68	0	0.475	320	298	98.0409	0.03	1.02	47.9313	47.8342	4.23457
R_ILM_L2_B1_M8_1	R_ILM_L2_B1	M8	1	VAZ	ILM	Illumina NovaSeq	B1	L2	20181110	76824639	150	44.5	98.42	0	0	0.02	0.355	0.105	0.705	0	1.38	328	310	97.4921	0.04	1.01	43.8187	51.4135	4.76779
R_ILM_L2_B1_F7_2	R_ILM_L2_B1	F7	2	VAZ	ILM	Illumina NovaSeq	B1	L2	20181110	80540411	150	43	98.05	0	0	0.03	0.375	0.1	0.73	0	1.745	324	300	97.5933	0.03	1.06	42.9049	52.4368	4.65828
R_ILM_L2_B1_D6_1	R_ILM_L2_B1	D6	1	VAZ	ILM	Illumina NovaSeq	B1	L2	20181110	78111189	150	43.5	98.205	0	0	0.105	0.395	0.105	0.8	0	1.5	326	299	97.3561	0.03	1.06	44.9562	50.3463	4.69757
R_ILM_L2_B1_D5_2	R_ILM_L2_B1	D5	2	VAZ	ILM	Illumina NovaSeq	B1	L2	20181110	83988325	150	45.5	97.805	0	0	0.015	0.34	0.08	0.835	0	2.01	321	295	97.5653	0.03	1.03	50.7	45.14	4.16
R_ILM_L2_B1_D5_1	R_ILM_L2_B1	D5	1	VAZ	ILM	Illumina NovaSeq	B1	L2	20181110	60243653	150	45.5	99.305	0	0	0.02	0.34	0.105	0.96	0	0.505	324	298	98.0021	0.03	1.05	50.4193	45.4172	4.16353
R_ILM_L2_B2_D6_1	R_ILM_L2_B2	D6	1	KAPA	ILM	Illumina NovaSeq	B2	L2	20190129	110693852	150	46	98.24	0	0	0.02	0.61	0.2	1.555	0	1.195	293	269	97.23	0.01	1.01	48.43	47.06	4.51
R_ILM_L2_B2_D6_2	R_ILM_L2_B2	D6	2	KAPA	ILM	Illumina NovaSeq	B2	L2	20190129	99028328	150	45.5	98.02	0	0	0.015	0.61	0.21	1.605	0	1.45	295	269	97.1176	0.02	1.01	47.61	47.76	4.63
R_ILM_L2_B2_M8_1	R_ILM_L2_B2	M8	1	KAPA	ILM	Illumina NovaSeq	B2	L2	20190129	106324319	150	45	98.525	0	0	0.015	0.61	0.255	1.645	0	1.065	284	269	97.246	0.02	1.01	44.156	51.0169	4.82705
R_ILM_L2_B2_D6_3	R_ILM_L2_B2	D6	3	KAPA	ILM	Illumina NovaSeq	B2	L2	20190129	104218659	150	47	98.04	0	0	0.02	0.615	0.205	1.695	0	1.415	275	269	97.0064	0.01	1.02	49.1179	46.3873	4.49475
R_ILM_L2_B2_M8_2	R_ILM_L2_B2	M8	2	KAPA	ILM	Illumina NovaSeq	B2	L2	20190129	101817841	150	46	98.32	0	0	0.015	0.59	0.23	1.7	0	1.175	252	269	97.2839	0.01	1.02	45.0929	50.1659	4.74127
R_ILM_L2_B2_M8_3	R_ILM_L2_B2	M8	3	KAPA	ILM	Illumina NovaSeq	B2	L2	20190129	98766130	150	46.5	97.735	0	0	0.035	0.585	0.21	1.8	0	1.755	252	232	97.2843	0.01	1	45.6511	49.4792	4.86972
R_ILM_L2_B2_F7_2	R_ILM_L2_B2	F7	2	KAPA	ILM	Illumina NovaSeq	B2	L2	20190129	96019895	150	46.5	97.725	0	0	0.02	0.67	0.21	1.93	0	1.795	267	269	97.2981	0.01	1.01	47.0169	48.2921	4.69098
R_ILM_L2_B2_F7_3	R_ILM_L2_B2	F7	3	KAPA	ILM	Illumina NovaSeq	B2	L2	20190129	96489417	150	46.5	97.895	0	0	0.02	0.68	0.235	2.065	0	1.65	262	269	96.9944	0.02	1.01	46.6175	48.7957	4.58677
R_ILM_L2_B2_F7_1	R_ILM_L2_B2	F7	1	KAPA	ILM	Illumina NovaSeq	B2	L2	20190129	93037507	150	45	98.405	0	0	0.015	0.625	0.225	2.085	0	1.185	283	269	97.1911	0.02	1.03	45.6081	49.7237	4.66821
R_ILM_L2_B2_D5_2	R_ILM_L2_B2	D5	2	KAPA	ILM	Illumina NovaSeq	B2	L2	20190129	94421203	150	46	98.225	0	0	0.01	0.505	0.205	2.17	0	1.445	289	269	97.333	0.02	1	50.4352	45.261	4.30375
R_ILM_L2_B2_D5_1	R_ILM_L2_B2	D5	1	KAPA	ILM	Illumina NovaSeq	B2	L2	20190129	97281251	150	46.5	97.925	0	0	0.02	0.56	0.2	2.215	0	1.675	287	269	97.4705	0.02	0.99	51.15	44.39	4.46
R_ILM_L2_B2_D5_3	R_ILM_L2_B2	D5	3	KAPA	ILM	Illumina NovaSeq	B2	L2	20190129	102607322	150	46	98.49	0	0	0.015	0.515	0.225	2.39	0	1.135	270	269	97.5189	0.01	0.99	50.0379	45.5821	4.38003
R_ILM_L4_B1_F7_1	R_ILM_L4_B1	F7	1	VAZ	ILM	Illumina NovaSeq	B1	L4	20181020	63908213	150	48	97.945	0	0	11.115	0.8	0.335	11.82	0	1.225	261	251	92.8457	0.01	1.08	52.79	34.98	12.23
R_ILM_L4_B1_M8_1	R_ILM_L4_B1	M8	1	VAZ	ILM	Illumina NovaSeq	B1	L4	20181020	75520150	150	47	98.69	0	0.005	13.54	0.695	0.35	14.24	0	0.61	274	251	95.0441	0.01	1.09	56.62	34.34	9.04
R_ILM_L4_B1_F7_2	R_ILM_L4_B1	F7	2	VAZ	ILM	Illumina NovaSeq	B1	L4	20181020	61934450	150	48	98.295	0	0	13.945	0.795	0.37	14.495	0	0.88	261	251	94.5994	0.01	1.09	59.07	32.75	8.17
R_ILM_L4_B1_M8_2	R_ILM_L4_B1	M8	2	VAZ	ILM	Illumina NovaSeq	B1	L4	20181020	85658927	150	48	98.375	0	0	13.935	0.71	0.3	14.57	0	0.84	264	251	94.7749	0.01	1.12	58.84	32.2	8.96
R_ILM_L4_B1_M8_3	R_ILM_L4_B1	M8	3	VAZ	ILM	Illumina NovaSeq	B1	L4	20181020	56701834	150	47.5	98.52	0	0	14.575	0.76	0.37	15.235	0	0.775	269	251	94.9109	0.01	1.11	59.03	32.83	8.14
R_ILM_L4_B1_D6_1	R_ILM_L4_B1	D6	1	VAZ	ILM	Illumina NovaSeq	B1	L4	20181020	72264854	150	48	98.35	0	0	15.39	0.865	0.345	15.845	0	0.765	264	251	94.9741	0.01	1.07	61.21	30.84	7.95
R_ILM_L4_B1_F7_3	R_ILM_L4_B1	F7	3	VAZ	ILM	Illumina NovaSeq	B1	L4	20181020	76276481	150	47.5	98.38	0	0	15.575	0.765	0.35	16.26	0	0.77	274	251	94.8529	0.01	1.05	59.28	32.49	8.23
R_ILM_L4_B1_D6_2	R_ILM_L4_B1	D6	2	VAZ	ILM	Illumina NovaSeq	B1	L4	20181020	71662766	150	47	98.495	0	0	16.22	0.875	0.365	16.71	0	0.7	273	251	94.95	0.01	1.11	60.27	32.16	7.57
R_ILM_L4_B1_D5_2	R_ILM_L4_B1	D5	2	VAZ	ILM	Illumina NovaSeq	B1	L4	20181020	64991805	150	47	98.425	0	0	16.855	0.73	0.355	17.625	0	0.765	270	251	94.0263	0.01	1.12	63.13	30.13	6.74
R_ILM_L4_B1_D6_3	R_ILM_L4_B1	D6	3	VAZ	ILM	Illumina NovaSeq	B1	L4	20181020	81053428	150	48	98.42	0	0	17.605	0.72	0.305	18.175	0	0.755	265	251	94.4984	0.01	1.07	62.59	29.95	7.46
R_ILM_L4_B1_D5_1	R_ILM_L4_B1	D5	1	VAZ	ILM	Illumina NovaSeq	B1	L4	20181020	70362537	150	46	98.58	0	0	17.745	0.745	0.4	18.68	0	0.695	278	251	94.2995	0.02	1.08	61.19	30.99	7.82
R_ILM_L4_B1_D5_3	R_ILM_L4_B1	D5	3	VAZ	ILM	Illumina NovaSeq	B1	L4	20181020	88972331	150	47	98.505	0.005	0	18.37	0.69	0.36	19.235	0	0.755	268	251	94.7546	0.01	1.06	64.2	28.84	6.96
R_ILM_L4_B2_M8_1	R_ILM_L4_B2	M8	1	VAZ	ILM	Illumina NovaSeq	B2	L4	20190306	58465405	150	46	98.57	0	0	1.26	0.66	0.415	0.47	0	0.85	307	279	96.9074	0.01	1.04	53.64	41.17	5.19
R_ILM_L4_B2_M8_2	R_ILM_L4_B2	M8	2	VAZ	ILM	Illumina NovaSeq	B2	L4	20190306	130114480	150	46	98.395	0	0	1.325	0.72	0.375	0.48	0	0.88	302	279	96.9307	0.01	1.1	54.06	40.68	5.26
R_ILM_L4_B2_M8_3	R_ILM_L4_B2	M8	3	VAZ	ILM	Illumina NovaSeq	B2	L4	20190306	73396507	150	46	98.345	0	0	1.14	0.665	0.315	0.48	0	1.035	300	279	96.7869	0.01	1.05	54.12	40.81	5.07
R_ILM_L4_B2_D6_3	R_ILM_L4_B2	D6	3	VAZ	ILM	Illumina NovaSeq	B2	L4	20190306	70213079	150	47	98.135	0	0.005	1.65	0.795	0.395	0.495	0	0.955	302	279	96.8516	0	1.1	57.94	37.38	4.68
R_ILM_L4_B2_F7_3	R_ILM_L4_B2	F7	3	VAZ	ILM	Illumina NovaSeq	B2	L4	20190306	62969145	150	47	98.015	0	0	1.495	0.84	0.41	0.5	0	1.115	297	279	96.6843	0.01	1.07	55.64	39.5	4.85
R_ILM_L4_B2_D6_2	R_ILM_L4_B2	D6	2	VAZ	ILM	Illumina NovaSeq	B2	L4	20190306	59404595	150	47	97.81	0	0	2.07	0.795	0.465	0.525	0	1.13	307	279	96.8764	0.01	1.09	57.93	37.33	4.74
R_ILM_L4_B2_D6_1	R_ILM_L4_B2	D6	1	VAZ	ILM	Illumina NovaSeq	B2	L4	20190306	83104228	150	47	97.965	0	0	2.01	0.785	0.48	0.535	0	0.97	295	279	96.935	0.01	1.1	56.45	38.72	4.83
R_ILM_L4_B2_F7_1	R_ILM_L4_B2	F7	1	VAZ	ILM	Illumina NovaSeq	B2	L4	20190306	55640462	150	46	98.43	0	0	1.475	0.765	0.425	0.535	0	0.815	302	279	96.8771	0.01	1.08	54.92	40.04	5.03
R_ILM_L4_B2_F7_2	R_ILM_L4_B2	F7	2	VAZ	ILM	Illumina NovaSeq	B2	L4	20190306	149738597	150	47	98.29	0	0	1.675	0.685	0.415	0.535	0	0.97	305	279	96.9396	0	1.08	55.46	39.54	4.99
R_ILM_L4_B2_D5_2	R_ILM_L4_B2	D5	2	VAZ	ILM	Illumina NovaSeq	B2	L4	20190306	66396306	150	47	98.17	0	0	1.49	0.63	0.375	0.73	0	1.17	304	279	96.7648	0.01	1.1	58.57	37.16	4.27
R_ILM_L4_B2_D5_3	R_ILM_L4_B2	D5	3	VAZ	ILM	Illumina NovaSeq	B2	L4	20190306	71293689	150	47	98.11	0	0	1.73	0.635	0.34	0.745	0	1.03	305	279	97.009	0.01	1.1	58.53	37.17	4.3
R_ILM_L4_B2_D5_1	R_ILM_L4_B2	D5	1	VAZ	ILM	Illumina NovaSeq	B2	L4	20190306	70521884	150	47	98	0	0	1.925	0.68	0.365	0.83	0	1.085	299	279	97.1235	0.01	1.09	59.12	36.46	4.41
R_ILM_L4_B3_D6_3	R_ILM_L4_B3	D6	3	VAZ	ILM	Illumina NovaSeq	B3	L4	20190506	78999771	150	48.5	97.75	0	0.02	2.68	0.825	0.37	0.37	0	0.835	226	149	98.7715	0	1	57.63	38.26	4.1
R_ILM_L4_B3_F7_1	R_ILM_L4_B3	F7	1	VAZ	ILM	Illumina NovaSeq	B3	L4	20190506	75629152	150	48.5	97.935	0	0.035	2.5	0.71	0.325	0.395	0	0.84	215	148	98.7365	0	1.01	56.69	39.05	4.26
R_ILM_L4_B3_F7_2	R_ILM_L4_B3	F7	2	VAZ	ILM	Illumina NovaSeq	B3	L4	20190506	71410150	150	48.5	97.81	0	0.02	2.57	0.785	0.33	0.4	0	0.965	233	149	98.7405	0.01	1.02	56.26	39.52	4.21
R_ILM_L4_B3_M8_1	R_ILM_L4_B3	M8	1	VAZ	ILM	Illumina NovaSeq	B3	L4	20190506	94641745	150	47.5	98.325	0	0.03	1.72	0.595	0.295	0.405	0	0.83	231	148	98.7761	0.01	1.02	56.24	39.64	4.12
R_ILM_L4_B3_D6_1	R_ILM_L4_B3	D6	1	VAZ	ILM	Illumina NovaSeq	B3	L4	20190506	91097792	150	49	97.655	0	0.02	2.765	0.845	0.32	0.41	0	0.94	225	148	98.7013	0.01	1	57.14	38.82	4.04
R_ILM_L4_B3_M8_2	R_ILM_L4_B3	M8	2	VAZ	ILM	Illumina NovaSeq	B3	L4	20190506	80683127	150	47.5	98.255	0.01	0.03	1.92	0.595	0.32	0.41	0	0.795	232	149	98.7411	0.01	1	56.81	39.05	4.14
R_ILM_L4_B3_M8_3	R_ILM_L4_B3	M8	3	VAZ	ILM	Illumina NovaSeq	B3	L4	20190506	71556196	150	47.5	98.215	0	0.025	1.745	0.63	0.3	0.41	0	0.9	231	148	98.6751	0.01	1.01	56.69	39.2	4.11
R_ILM_L4_B3_F7_3	R_ILM_L4_B3	F7	3	VAZ	ILM	Illumina NovaSeq	B3	L4	20190506	76598987	150	48.5	97.71	0	0.015	2.63	0.79	0.34	0.43	0	0.945	226	148	98.7883	0.01	1	56.73	39	4.27
R_ILM_L4_B3_D6_2	R_ILM_L4_B3	D6	2	VAZ	ILM	Illumina NovaSeq	B3	L4	20190506	89288165	150	49	97.56	0	0.045	2.92	0.805	0.33	0.45	0	0.935	223	148	98.6455	0	0.99	57.53	38.36	4.11
R_ILM_L4_B3_D5_3	R_ILM_L4_B3	D5	3	VAZ	ILM	Illumina NovaSeq	B3	L4	20190506	121979812	150	47.5	97.655	0.06	0.015	2.315	0.65	0.32	0.485	0	1.12	230	148	98.6792	0.01	0.99	58.31	37.91	3.77
R_ILM_L4_B3_D5_2	R_ILM_L4_B3	D5	2	VAZ	ILM	Illumina NovaSeq	B3	L4	20190506	64709723	150	47.5	97.68	0.005	0.05	2.67	0.67	0.35	0.505	0	1.025	233	149	98.6793	0.01	1	57.87	38.2	3.94
R_ILM_L4_B3_D5_1	R_ILM_L4_B3	D5	1	VAZ	ILM	Illumina NovaSeq	B3	L4	20190506	86129094	150	47.5	98.105	0	0.02	2.215	0.645	0.305	0.52	0	0.85	232	148	98.8222	0.01	0.99	58.37	37.79	3.84
R_ILM_L5_B1_D6_3	R_ILM_L5_B1	D6	3	VAZ	ILM	Illumina NovaSeq	B1	L5	20190710	25361790	150	46	97.795	0	0	0.035	0.52	0.15	0.41	0	1.955	303	266	97.4712	0.02	1.07	45.4648	49.8218	4.71334
R_ILM_L5_B1_D6_2	R_ILM_L5_B1	D6	2	VAZ	ILM	Illumina NovaSeq	B1	L5	20190710	28926386	150	46	97.73	0	0	0.04	0.485	0.15	0.43	0	2.045	323	322	97.4835	0.01	1.06	45.3668	49.8878	4.74541
R_ILM_L5_B1_D6_1	R_ILM_L5_B1	D6	1	VAZ	ILM	Illumina NovaSeq	B1	L5	20190710	28151004	150	46	97.685	0	0	0.07	0.495	0.14	0.465	0	2.055	300	266	97.4234	0.01	1.07	46.2714	48.9634	4.76519
R_ILM_L5_B1_M8_3	R_ILM_L5_B1	M8	3	VAZ	ILM	Illumina NovaSeq	B1	L5	20190710	24249512	150	45	98.19	0	0	0.065	0.445	0.18	0.48	0	1.635	297	266	97.5975	0.02	1.07	42.4745	52.7034	4.82217
R_ILM_L5_B1_F7_1	R_ILM_L5_B1	F7	1	VAZ	ILM	Illumina NovaSeq	B1	L5	20190710	27206762	150	45	97.81	0	0	0.07	0.545	0.16	0.505	0	1.94	310	314	97.5538	0.01	1.08	43.6742	51.6692	4.65666
R_ILM_L5_B1_D5_3	R_ILM_L5_B1	D5	3	VAZ	ILM	Illumina NovaSeq	B1	L5	20190710	26024087	150	46	96.965	0	0	0.05	0.445	0.15	0.565	0	2.79	308	305	97.2401	0.01	1.08	48.1137	47.2916	4.59466
R_ILM_L5_B1_F7_2	R_ILM_L5_B1	F7	2	VAZ	ILM	Illumina NovaSeq	B1	L5	20190710	24856812	150	45.5	97.855	0	0	0.045	0.5	0.145	0.565	0	1.895	302	266	97.4765	0.01	1.06	43.9184	51.479	4.60256
R_ILM_L5_B1_F7_3	R_ILM_L5_B1	F7	3	VAZ	ILM	Illumina NovaSeq	B1	L5	20190710	27192467	150	45	97.98	0	0	0.04	0.545	0.16	0.57	0	1.76	300	266	97.4734	0.02	1.03	43.4326	51.9495	4.61793
R_ILM_L5_B1_D5_1	R_ILM_L5_B1	D5	1	VAZ	ILM	Illumina NovaSeq	B1	L5	20190710	26483183	150	46	97.785	0	0	0.06	0.455	0.175	0.6	0	2.035	302	304	97.6635	0.02	1.07	47.5981	47.9225	4.47942
R_ILM_L5_B1_D5_2	R_ILM_L5_B1	D5	2	VAZ	ILM	Illumina NovaSeq	B1	L5	20190710	26248802	150	46	97.29	0	0	1.655	0.475	0.295	0.64	0	1.975	298	298	97.7292	0.01	1.05	48.0001	47.4301	4.56976
R_ILM_L5_B1_M8_2	R_ILM_L5_B1	M8	2	VAZ	ILM	Illumina NovaSeq	B1	L5	20190710	24202708	150	45	98.075	0	0	0.09	0.455	0.155	0.68	0	1.72	322	320	97.553	0.02	1.06	44.8272	50.4683	4.70451
R_ILM_L5_B1_M8_1	R_ILM_L5_B1	M8	1	VAZ	ILM	Illumina NovaSeq	B1	L5	20190710	35206445	150	47	98.255	0	0	0.33	0.55	0.23	1.325	0	1.46	313	313	97.3845	0.01	1.07	56.7473	39.2236	4.02907
R_ILM_L5_B2_D6_3	R_ILM_L5_B2	D6	3	PE	ILM	Illumina NovaSeq	B2	L5	20200205	14489870	150	48.5	98.545	0.01	0	1	0.62	0.29	0.26	0	0.63	277	265	98.6024	0.01	0.98	51.9409	43.8109	4.24825
R_ILM_L5_B2_M8_2	R_ILM_L5_B2	M8	2	PE	ILM	Illumina NovaSeq	B2	L5	20200205	14883743	150	47.5	99.2	0.015	0	0.265	0.48	0.21	0.27	0	0.395	268	251	98.6812	0.02	1	47.144	48.4127	4.44329
R_ILM_L5_B2_D6_1	R_ILM_L5_B2	D6	1	PE	ILM	Illumina NovaSeq	B2	L5	20200205	15936858	150	48.5	99.02	0.02	0	0.305	0.55	0.17	0.28	0	0.425	264	197	98.5346	0.01	1	51.749	44.1217	4.1293
R_ILM_L5_B2_D6_2	R_ILM_L5_B2	D6	2	PE	ILM	Illumina NovaSeq	B2	L5	20200205	17472750	150	48.5	98.795	0.01	0	0.53	0.565	0.2	0.295	0	0.54	260	197	98.5783	0.01	0.98	50.7153	45.0947	4.19003
R_ILM_L5_B2_M8_3	R_ILM_L5_B2	M8	3	PE	ILM	Illumina NovaSeq	B2	L5	20200205	18955662	150	47.5	99.12	0.01	0	0.295	0.515	0.225	0.3	0	0.43	273	265	98.6914	0.02	1	48.4917	47.0773	4.43103
R_ILM_L5_B2_F7_1	R_ILM_L5_B2	F7	1	PE	ILM	Illumina NovaSeq	B2	L5	20200205	16356079	150	48.5	98.715	0.015	0	0.285	0.51	0.18	0.31	0	0.435	265	197	98.1975	0.02	0.99	50.33	45.53	4.14
R_ILM_L5_B2_F7_3	R_ILM_L5_B2	F7	3	PE	ILM	Illumina NovaSeq	B2	L5	20200205	18263466	150	48.5	98.355	0.01	0	0.94	0.59	0.345	0.31	0	0.56	275	263	98.3539	0.01	0.98	48.9993	46.6359	4.36473
R_ILM_L5_B2_M8_1	R_ILM_L5_B2	M8	1	PE	ILM	Illumina NovaSeq	B2	L5	20200205	18159440	150	47	99.285	0.01	0	0.215	0.455	0.195	0.31	0	0.35	267	248	98.6418	0.02	0.99	47.2958	48.2294	4.47479
R_ILM_L5_B2_F7_2	R_ILM_L5_B2	F7	2	PE	ILM	Illumina NovaSeq	B2	L5	20200205	17883560	150	48.5	98.545	0.02	0	0.44	0.535	0.225	0.33	0	0.52	261	197	98.3052	0.02	0.98	48.7448	46.938	4.31711
R_ILM_L5_B2_D5_1	R_ILM_L5_B2	D5	1	PE	ILM	Illumina NovaSeq	B2	L5	20200205	14782471	150	47.5	98.92	0.01	0	0.275	0.42	0.18	0.37	0	0.415	272	251	98.4776	0.02	0.97	52.046	43.9643	3.98969
R_ILM_L5_B2_D5_3	R_ILM_L5_B2	D5	3	PE	ILM	Illumina NovaSeq	B2	L5	20200205	16269948	150	48	98.635	0.01	0	0.72	0.455	0.275	0.39	0	0.54	276	263	98.59	0.02	0.99	51.5542	44.349	4.09676
R_ILM_L5_B2_D5_2	R_ILM_L5_B2	D5	2	PE	ILM	Illumina NovaSeq	B2	L5	20200205	14367717	150	48.5	98.645	0.025	0	0.44	0.42	0.205	0.405	0	0.61	268	263	98.5466	0.02	0.96	52.2109	43.7361	4.053
R_ILM_L5_B3_F7_3	R_ILM_L5_B3	F7	3	VAZ	ILM	Illumina NovaSeq	B3	L5	20200423	65639491	150	41.5	99.05	0.01	0	0.29	0.345	0.17	0.21	0	0.75	276	276	98.6228	0.02	1.05	38.1452	57.4054	4.44942
R_ILM_L5_B3_F7_1	R_ILM_L5_B3	F7	1	VAZ	ILM	Illumina NovaSeq	B3	L5	20200423	87845111	150	41.5	99.315	0.01	0	0.17	0.36	0.135	0.23	0	0.485	274	271	98.9491	0.02	1.03	37.9855	57.5441	4.47032
R_ILM_L5_B3_M8_2	R_ILM_L5_B3	M8	2	VAZ	ILM	Illumina NovaSeq	B3	L5	20200423	58838216	150	42	99.51	0.01	0	0.075	0.325	0.105	0.18	0	0.33	277	276	98.9458	0.02	1	38.1401	57.3623	4.49761
R_ILM_L5_B3_D6_3	R_ILM_L5_B3	D6	3	VAZ	ILM	Illumina NovaSeq	B3	L5	20200423	75848391	150	42	99.26	0.01	0	0.13	0.335	0.135	0.19	0	0.575	279	276	98.9145	0.02	1.08	40.9535	54.6704	4.37606
R_ILM_L5_B3_D6_1	R_ILM_L5_B3	D6	1	VAZ	ILM	Illumina NovaSeq	B3	L5	20200423	80573785	150	42	99.395	0.015	0	0.085	0.305	0.105	0.2	0	0.465	273	271	98.9496	0.02	1.05	40.7377	54.8889	4.37335
R_ILM_L5_B3_M8_3	R_ILM_L5_B3	M8	3	VAZ	ILM	Illumina NovaSeq	B3	L5	20200423	74460026	150	42	99.53	0.01	0	0.05	0.265	0.105	0.21	0	0.375	287	291	98.944	0.02	0.96	37.8908	57.5855	4.52369
R_ILM_L5_B3_F7_2	R_ILM_L5_B3	F7	2	VAZ	ILM	Illumina NovaSeq	B3	L5	20200423	81487944	150	42	99.375	0.005	0	0.07	0.335	0.095	0.23	0	0.45	286	284	98.881	0.02	0.98	38.496	57.0479	4.45605
R_ILM_L5_B3_D5_2	R_ILM_L5_B3	D5	2	VAZ	ILM	Illumina NovaSeq	B3	L5	20200423	73984893	150	42	99.135	0.01	0	0.06	0.285	0.11	0.27	0	0.74	271	273	99.0278	0.02	1.1	42.2854	53.5814	4.13313
R_ILM_L5_B3_D5_3	R_ILM_L5_B3	D5	3	VAZ	ILM	Illumina NovaSeq	B3	L5	20200423	71983372	150	42	99.015	0.01	0	0.06	0.245	0.085	0.28	0	0.87	279	276	99.0619	0.02	1.04	41.7211	54.0755	4.20333
R_ILM_L5_B3_D5_1	R_ILM_L5_B3	D5	1	VAZ	ILM	Illumina NovaSeq	B3	L5	20200423	59766779	150	42	99.475	0.01	0	0.03	0.325	0.1	0.29	0	0.39	279	278	99.0453	0.02	1.08	42.6878	53.2369	4.07532
R_ILM_L5_B3_M8_1	R_ILM_L5_B3	M8	1	VAZ	ILM	Illumina NovaSeq	B3	L5	20200423	32560971	150	43.5	99.04	0.01	0	0.185	0.305	0.105	0.225	0	0.775	297	299	99.0378	0.02	0.95	39.6545	55.8271	4.5184
R_ILM_L5_B3_D6_2	R_ILM_L5_B3	D6	2	VAZ	ILM	Illumina NovaSeq	B3	L5	20200423	101182779	150	43.5	99.135	0.01	0	0.345	0.365	0.155	0.24	0	0.625	263	263	98.93	0.02	1.07	43.3485	52.3253	4.32618
R_ILM_L6_B1_D6_3	R_ILM_L6_B1	D6	3	VAZ	ILM	Illumina NovaSeq	B1	L6	20200612	88879977	150	46	97.115	0	0	0.025	0.43	0.095	0.47	0	1.785	245	238	96.2932	0.01	1.04	44.583	50.1838	5.23321
R_ILM_L6_B1_M8_3	R_ILM_L6_B1	M8	3	VAZ	ILM	Illumina NovaSeq	B1	L6	20200612	90724821	150	46	96.92	0.005	0	0.055	0.4	0.095	0.475	0	2.005	250	237	96.4579	0.01	1.07	41.7649	52.8891	5.34601
R_ILM_L6_B1_D6_1	R_ILM_L6_B1	D6	1	VAZ	ILM	Illumina NovaSeq	B1	L6	20200612	88630883	150	47	96.415	0	0	0.035	0.475	0.095	0.485	0	2.38	255	254	96.6037	0.01	1.07	45.7564	48.7457	5.49796
R_ILM_L6_B1_M8_2	R_ILM_L6_B1	M8	2	VAZ	ILM	Illumina NovaSeq	B1	L6	20200612	87279294	150	45	97.325	0	0	0.065	0.4	0.09	0.515	0	1.76	251	239	96.7158	0.01	1.03	40.9902	53.6803	5.32948
R_ILM_L6_B1_D6_2	R_ILM_L6_B1	D6	2	VAZ	ILM	Illumina NovaSeq	B1	L6	20200612	95227460	150	48	96.1	0.005	0	0.06	0.455	0.07	0.535	0	2.63	245	237	96.8842	0	1.08	46.744	47.6839	5.57215
R_ILM_L6_B1_M8_1	R_ILM_L6_B1	M8	1	VAZ	ILM	Illumina NovaSeq	B1	L6	20200612	92852952	150	46	97.13	0	0	0.02	0.38	0.075	0.58	0	1.845	248	237	97.0836	0.01	1.07	42.1172	52.4709	5.41191
R_ILM_L6_B1_F7_2	R_ILM_L6_B1	F7	2	VAZ	ILM	Illumina NovaSeq	B1	L6	20200612	62663689	150	46	96.735	0	0	0.115	0.43	0.1	0.585	0	2.08	249	237	96.1177	0.01	1.03	42.7692	51.8654	5.36538
R_ILM_L6_B1_F7_1	R_ILM_L6_B1	F7	1	VAZ	ILM	Illumina NovaSeq	B1	L6	20200612	83875891	150	47	96.63	0	0	0.025	0.44	0.08	0.61	0	2.255	258	254	97.1137	0.01	1.04	44.0374	50.3807	5.58195
R_ILM_L6_B1_D5_3	R_ILM_L6_B1	D5	3	VAZ	ILM	Illumina NovaSeq	B1	L6	20200612	90710583	150	46	96.33	0	0	0.025	0.345	0.085	0.675	0	2.53	247	237	96.6071	0.01	1.06	46.073	48.5578	5.36917
R_ILM_L6_B1_D5_2	R_ILM_L6_B1	D5	2	VAZ	ILM	Illumina NovaSeq	B1	L6	20200612	82478248	150	48	95.53	0	0	0.06	0.355	0.075	0.69	0	3.235	250	238	97.2401	0.01	1.06	47.8752	46.3427	5.78207
R_ILM_L6_B1_F7_3	R_ILM_L6_B1	F7	3	VAZ	ILM	Illumina NovaSeq	B1	L6	20200612	96609476	150	46	97	0	0	0.02	0.47	0.105	0.71	0	1.86	241	237	96.5925	0.01	1.04	42.69	52.05	5.26
R_ILM_L6_B1_D5_1	R_ILM_L6_B1	D5	1	VAZ	ILM	Illumina NovaSeq	B1	L6	20200612	88870142	150	46.5	96.54	0	0	0.02	0.345	0.085	0.72	0	2.25	246	238	96.4831	0.01	1.01	46.87	47.9705	5.15952
R_ILM_L8_B1_D6_3	R_ILM_L8_B1	D6	3	ILM	ILM	Illumina NovaSeq	B1	L8	20180928	84102050	150	49	98.28	0	0.01	1.66	0.61	0.28	0.33	0	0.495	158	147	98.5829	0	1.02	55.3342	40.7745	3.89124
R_ILM_L8_B1_M8_1	R_ILM_L8_B1	M8	1	ILM	ILM	Illumina NovaSeq	B1	L8	20180928	86639775	150	47.5	98.615	0	0.01	1.25	0.535	0.295	0.35	0	0.46	158	146	98.6602	0	1.03	52.7482	43.1436	4.10819
R_ILM_L8_B1_F7_3	R_ILM_L8_B1	F7	3	ILM	ILM	Illumina NovaSeq	B1	L8	20180928	88681067	150	49	98.245	0	0.01	1.98	0.655	0.355	0.39	0	0.54	158	147	98.7137	0	1.05	54.943	41.1178	3.93916
R_ILM_L8_B1_D6_1	R_ILM_L8_B1	D6	1	ILM	ILM	Illumina NovaSeq	B1	L8	20180928	92258429	150	49	98.025	0	0.02	1.785	0.575	0.27	0.4	0	0.57	158	147	98.5218	0	1.02	55.7618	40.3458	3.89247
R_ILM_L8_B1_D6_2	R_ILM_L8_B1	D6	2	ILM	ILM	Illumina NovaSeq	B1	L8	20180928	93778276	150	49	98	0	0.025	1.88	0.655	0.285	0.4	0	0.55	160	146	98.5447	0	1.04	54.9852	41.1257	3.88914
R_ILM_L8_B1_F7_2	R_ILM_L8_B1	F7	2	ILM	ILM	Illumina NovaSeq	B1	L8	20180928	83898663	150	48.5	98.295	0	0.015	1.88	0.605	0.345	0.4	0	0.575	160	146	98.6997	0	1.01	53.5174	42.5368	3.94573
R_ILM_L8_B1_M8_2	R_ILM_L8_B1	M8	2	ILM	ILM	Illumina NovaSeq	B1	L8	20180928	92839084	150	48	98.475	0	0.02	1.25	0.545	0.255	0.4	0	0.52	153	146	98.5871	0	1.02	53.3964	42.5394	4.06421
R_ILM_L8_B1_M8_3	R_ILM_L8_B1	M8	3	ILM	ILM	Illumina NovaSeq	B1	L8	20180928	90849125	150	48	98.455	0	0.015	1.37	0.525	0.265	0.45	0	0.475	155	146	98.6194	0	1.03	53.8389	42.1847	3.97644
R_ILM_L8_B1_F7_1	R_ILM_L8_B1	F7	1	ILM	ILM	Illumina NovaSeq	B1	L8	20180928	90351138	150	49	98.2	0	0.035	2.08	0.6	0.32	0.47	0	0.555	155	146	98.7204	0	1.04	53.944	42.0819	3.97408
R_ILM_L8_B1_D5_2	R_ILM_L8_B1	D5	2	ILM	ILM	Illumina NovaSeq	B1	L8	20180928	90763939	150	48	98.3	0	0.015	1.85	0.595	0.31	0.51	0	0.555	161	146	98.7499	0	1.03	57.0615	39.3191	3.61943
R_ILM_L8_B1_D5_3	R_ILM_L8_B1	D5	3	ILM	ILM	Illumina NovaSeq	B1	L8	20180928	88782659	150	48	98.33	0	0.015	1.615	0.525	0.28	0.53	0	0.605	156	147	98.7293	0	1.03	57.4067	38.9801	3.61312
R_ILM_L8_B1_D5_1	R_ILM_L8_B1	D5	1	ILM	ILM	Illumina NovaSeq	B1	L8	20180928	89899242	150	48	98.235	0	0.015	2.085	0.51	0.32	0.55	0	0.6	159	146	98.7958	0	1.03	57.4496	38.9047	3.64572
