## Supplementary Table 3 for "Quartet RNA reference materials and ratio-based reference datasets for reliable transcriptomic profiling"

### Sheet: Sheet1
ID	Batch	Number of Reads (M)	Q30 (%)	Contamination (e.g. Virus, bacteria, fungi) (%)	rRNA or mtRNA residuals (%)	GC content (%)	Mapping to human genome (%)	Gene body (5'-3') bias	Insert size (bp)	Exonic region (%)	Intronic region (%)	Intergenic region (%)	Correlation of technical replicates	SNR	Quality	RC	RMSE	MCC of DEG	Total score
1	P_BGI_L3_B1	74.83 ± 13.13	93.01 ± 0.33	0.67 ± 0.07	3.71 ± 0.49	49.17 ± 0.25	96.59 ± 0.55	1.08 ± 0.02	274.33 ± 8.65	82.21 ± 1.03	15.56 ± 0.91	2.23 ± 0.15	0.967 ± 0.003	23.4	High quality	0.946911	0.277176	0.729786	4.7072
2	P_BGI_L6_B1	116.71 ± 33.92	92.16 ± 0.52	0.65 ± 0.08	3.7 ± 0.34	48.46 ± 0.5	97.2 ± 0.16	1.12 ± 0.03	273.17 ± 10.79	81.26 ± 2.07	16.39 ± 1.84	2.35 ± 0.24	0.977 ± 0.003	14.7	High quality	0.955904	0.251679	0.716549	3.74857
3	P_ILM_L1_B1	68.85 ± 7.48	94.44 ± 0.24	1.02 ± 0.12	4.16 ± 0.44	48.58 ± 0.29	97.32 ± 0.32	1.1 ± 0.02	282.83 ± 9.26	79.19 ± 1.99	18.14 ± 1.77	2.67 ± 0.23	0.966 ± 0.002	21.4	High quality	0.956562	0.242422	0.725065	4.52443
4	P_ILM_L2_B1	45.61 ± 1.08	92.14 ± 0.27	1.71 ± 0.8	5.74 ± 1.86	48.25 ± 0.34	96.87 ± 0.26	1.1 ± 0.02	330.5 ± 3.48	81.92 ± 1.64	15.44 ± 1.43	2.64 ± 0.24	0.96 ± 0.007	11.8	Low quality	0.921763	0.334516	0.682471	3.298
5	P_ILM_L5_B1	20.15 ± 5.28	94.42 ± 0.45	2.86 ± 0.36	8.85 ± 1.41	47.83 ± 0.62	97.06 ± 0.42	0.9 ± 0.02	222.58 ± 7	52.45 ± 1.03	44.7 ± 0.84	2.85 ± 0.2	0.912 ± 0.005	13.7	Low quality	0.860545	0.507197	0.60683	3.43358
6	P_ILM_L6_B1	59.82 ± 3.87	94.5 ± 0.08	0.82 ± 0.11	3.95 ± 0.4	49.92 ± 0.29	96.32 ± 0.14	1.05 ± 0.03	273.25 ± 4.73	82.57 ± 2.37	15.1 ± 2.15	2.33 ± 0.22	0.958 ± 0.004	11.3	Low quality	0.922551	0.35035	0.655925	3.22875
7	P_ILM_L8_B1	98.73 ± 41.64	92.26 ± 1.22	0.83 ± 0.11	3.6 ± 0.3	50.25 ± 0.45	97.77 ± 0.16	1.06 ± 0.01	225 ± 1.65	86.26 ± 0.79	11.67 ± 0.66	2.08 ± 0.14	0.977 ± 0.002	26.6	High quality	0.958829	0.240095	0.728323	5.05023
8	R_BGI_L3_B1	96.79 ± 11.46	93.36 ± 0.44	0.62 ± 0.05	0.87 ± 0.15	46.5 ± 0.48	96.24 ± 0.45	1.06 ± 0.03	256 ± 4.79	44.83 ± 2.07	50.46 ± 1.91	4.72 ± 0.26	0.974 ± 0.001	31.2	High quality	0.964778	0.212295	0.722354	5.48644
9	R_BGI_L6_B1	180.4 ± 15.35	93.59 ± 0.45	0.38 ± 0.03	0.58 ± 0.13	44.25 ± 0.66	98.03 ± 0.09	1.1 ± 0.02	252.33 ± 5.87	42.23 ± 2.36	53.03 ± 2.22	4.74 ± 0.18	0.977 ± 0.002	21.9	High quality	0.963355	0.219349	0.721203	4.5932
10	R_BGI_L7_B1	53.46 ± 8.32	81.37 ± 2.2	0.82 ± 0.13	0.36 ± 0.07	49.88 ± 1.54	83.99 ± 3.66	1.03 ± 0.03	240.17 ± 6.83	45.04 ± 2.09	50.2 ± 2.06	4.76 ± 0.15	0.944 ± 0.005	10.2	Low quality	0.906948	0.341716	0.605018	3.04152
11	R_ILM_L1_B1	96.83 ± 7.54	94.25 ± 0.16	1.72 ± 1.59	3.25 ± 3.93	47.71 ± 1.18	98.17 ± 0.3	1.04 ± 0.03	250 ± 10.51	42.57 ± 1.96	52.22 ± 2.04	5.21 ± 0.29	0.969 ± 0.002	24.2	High quality	0.957126	0.230235	0.702169	4.81274
12	R_ILM_L2_B1	79 ± 6.5	93.78 ± 0.53	0.47 ± 0.05	0.68 ± 0.19	44.33 ± 0.94	97.56 ± 0.25	1.02 ± 0.03	324.25 ± 2.96	45.8 ± 3.05	49.66 ± 2.85	4.55 ± 0.23	0.917 ± 0.027	9	Low quality	0.849289	0.516026	0.53981	2.76471
13	R_ILM_L2_B2	100.06 ± 5.22	93.1 ± 0.21	0.82 ± 0.06	1.92 ± 0.27	46.04 ± 0.62	97.25 ± 0.16	1.01 ± 0.01	275.75 ± 15.13	47.58 ± 2.27	47.83 ± 2.12	4.6 ± 0.17	0.974 ± 0.002	26.4	High quality	0.962699	0.216582	0.717332	5.04135
14	R_ILM_L4_B1	72.44 ± 9.71	94.32 ± 0.64	1.11 ± 0.07	31.48 ± 4.26	47.42 ± 0.63	94.54 ± 0.61	1.09 ± 0.02	268.42 ± 5.55	59.85 ± 3.07	31.88 ± 1.8	8.27 ± 1.42	0.924 ± 0.014	8.8	Low quality	0.874726	0.394116	0.549098	2.77445
15	R_ILM_L4_B2	79.27 ± 29.6	93.44 ± 0.46	1.12 ± 0.11	2.18 ± 0.36	46.67 ± 0.49	96.89 ± 0.12	1.08 ± 0.02	302.08 ± 3.8	56.37 ± 1.98	38.83 ± 1.67	4.8 ± 0.33	0.968 ± 0.003	23.9	High quality	0.958106	0.226749	0.709721	4.78526
16	R_ILM_L4_B3	83.56 ± 15.02	93.3 ± 0.44	1.04 ± 0.1	2.82 ± 0.41	48.08 ± 0.63	98.73 ± 0.05	1 ± 0.01	228.08 ± 5.35	57.19 ± 0.74	38.73 ± 0.61	4.08 ± 0.16	0.972 ± 0.002	26.1	High quality	0.955014	0.240891	0.70971	4.99258
17	R_ILM_L5_B1	27.01 ± 2.97	95.01 ± 0.14	0.67 ± 0.06	0.82 ± 0.56	45.71 ± 0.62	97.5 ± 0.13	1.06 ± 0.01	306.5 ± 8.89	46.32 ± 3.77	49.07 ± 3.58	4.61 ± 0.21	0.923 ± 0.005	14.6	High quality	0.9205	0.332264	0.651468	3.66597
18	R_ILM_L5_B2	16.49 ± 1.63	93.14 ± 0.58	0.75 ± 0.1	0.79 ± 0.27	48.08 ± 0.56	98.52 ± 0.16	0.98 ± 0.01	268.83 ± 5.77	50.1 ± 1.89	45.66 ± 1.74	4.24 ± 0.16	0.902 ± 0.003	26.6	Low quality	0.896539	0.397229	0.617908	4.88343
19	R_ILM_L5_B3	72.01 ± 17.08	95.02 ± 0.18	0.44 ± 0.06	0.36 ± 0.1	42.17 ± 0.65	98.94 ± 0.12	1.03 ± 0.05	278.42 ± 8.67	40.17 ± 2.03	55.46 ± 1.91	4.37 ± 0.15	0.875 ± 0.011	16.1	Low quality	0.783734	0.735258	0.479628	3.5522
20	R_ILM_L6_B1	87.4 ± 8.8	94.57 ± 0.11	0.5 ± 0.05	0.63 ± 0.09	46.46 ± 0.89	96.68 ± 0.34	1.05 ± 0.02	248.75 ± 4.59	44.36 ± 2.29	50.24 ± 2.37	5.41 ± 0.17	0.948 ± 0.006	20.1	High quality	0.938252	0.297731	0.671126	4.34268
21	R_ILM_L8_B1	89.4 ± 3.18	94.33 ± 0.21	0.88 ± 0.07	2.16 ± 0.33	48.42 ± 0.56	98.66 ± 0.09	1.03 ± 0.01	157.58 ± 2.39	55.03 ± 1.62	41.09 ± 1.47	3.88 ± 0.17	0.97 ± 0.001	27.6	High quality	0.951227	0.240656	0.676378	5.12385
	Cutoff	>20	>90	<2	<20	/	>90	0.9-1.1	/	/	/	<10	>0.9	>12		>0.89	<0.38	>0.54
	*red: low quality

### Sheet: Sheet2
批次	批次代号	基因组比对率 (%) (Mean ± SD)	基因覆盖均一性 (Mean ±SD)	插入片段长度 (bp)	基因间区比例 (%)
1	P_BGI_L3_B1	96.59 ± 0.55	1.08 ± 0.02	274.33 ± 8.65	2.23 ± 0.15
2	P_BGI_L6_B1	97.2 ± 0.16	1.12 ± 0.03	273.17 ± 10.79	2.35 ± 0.24
3	P_ILM_L1_B1	97.32 ± 0.32	1.1 ± 0.02	282.83 ± 9.26	2.67 ± 0.23
4	P_ILM_L2_B1	96.87 ± 0.26	1.1 ± 0.02	330.5 ± 3.48	2.64 ± 0.24
5	P_ILM_L5_B1	97.06 ± 0.42	0.9 ± 0.02	222.58 ± 7	2.85 ± 0.2
6	P_ILM_L6_B1	96.32 ± 0.14	1.05 ± 0.03	273.25 ± 4.73	2.33 ± 0.22
7	P_ILM_L8_B1	97.77 ± 0.16	1.06 ± 0.01	225 ± 1.65	2.08 ± 0.14
8	R_BGI_L3_B1	96.24 ± 0.45	1.06 ± 0.03	256 ± 4.79	4.72 ± 0.26
9	R_BGI_L6_B1	98.03 ± 0.09	1.1 ± 0.02	252.33 ± 5.87	4.74 ± 0.18
10	R_BGI_L7_B1	83.99 ± 3.66	1.03 ± 0.03	240.17 ± 6.83	4.76 ± 0.15
11	R_ILM_L1_B1	98.17 ± 0.3	1.04 ± 0.03	250 ± 10.51	5.21 ± 0.29
12	R_ILM_L2_B1	97.56 ± 0.25	1.02 ± 0.03	324.25 ± 2.96	4.55 ± 0.23
13	R_ILM_L2_B2	97.25 ± 0.16	1.01 ± 0.01	275.75 ± 15.13	4.6 ± 0.17
14	R_ILM_L4_B1	94.54 ± 0.61	1.09 ± 0.02	268.42 ± 5.55	8.27 ± 1.42
15	R_ILM_L4_B2	96.89 ± 0.12	1.08 ± 0.02	302.08 ± 3.8	4.8 ± 0.33
16	R_ILM_L4_B3	98.73 ± 0.05	1 ± 0.01	228.08 ± 5.35	4.08 ± 0.16
17	R_ILM_L5_B1	97.5 ± 0.13	1.06 ± 0.01	306.5 ± 8.89	4.61 ± 0.21
18	R_ILM_L5_B2	98.52 ± 0.16	0.98 ± 0.01	268.83 ± 5.77	4.24 ± 0.16
19	R_ILM_L5_B3	98.94 ± 0.12	1.03 ± 0.05	278.42 ± 8.67	4.37 ± 0.15
20	R_ILM_L6_B1	96.68 ± 0.34	1.05 ± 0.02	248.75 ± 4.59	5.41 ± 0.17
21	R_ILM_L8_B1	98.66 ± 0.09	1.03 ± 0.01	157.58 ± 2.39	3.88 ± 0.17
	Cutoff	>90	0.9-1.1	/	<10
